# Proteome profiling of plant Cajal bodies uncovers kingdom-specific components

**DOI:** 10.1101/2025.07.10.664108

**Authors:** Yu Zhou, Huang Tan, Angela Vicente-Luque, Marvin Weis, Lena Wehinger, Marina Schreidl, Irina Droste-Borel, Boris Macek, Kenneth Wayne Berendzen, Rosa Lozano-Durán

## Abstract

Insight into the molecular composition of cellular microenvironments is essential for understanding their function. Membraneless organelles (MLO), such as the nuclear Cajal body (CB), play fundamental roles in eukaryotic cells, but their very nature poses a challenge to biochemical isolation. Despite the relevance of the CB for cell function in plants and animals, its proteome remains to be profiled. Here, we purify plant CBs using a combination of biochemical isolation and fluorescence-activated particle sorting (FAPS) and define their proteome by mass spectrometry. Our work identifies 15 and 95 proteins uniquely localized and enriched in CBs, respectively, of which 22 are also labelled by CB markers in proximity labelling assays. CB proteins are preferentially involved in RNA processing, chromatin organization, and gene expression. While a partial overlap with known animal CB proteins exists, our data reveal a distinct, kingdom-specific CB proteome. These results provide the first comprehensive proteome of CBs and establishes a foundation for dissecting the molecular functions of this organelle across multicellular lineages.
