## Supplementary table 1 for "Proteome profiling of plant Cajal bodies uncovers kingdom-specific components"

### Sheet: Sheet1
Supplementary table 1. List of putative plant Cajal body components identified by FANS-FAPS CB isolation.
Niben101 ID	Category	TAIR10	Primary Gene Symbol	TAIR10.description	CB vs Inut		CB vs NC		Overlaps
					Log2FC	p-value	Log2FC	p-value
Niben101Scf05708g00002	Unique	AT5G20160	L7AE	Ribosomal protein L7Ae/L30e/S12e/Gadd45 family protein					CB
Niben101Scf01971g00006	Unique	AT3G05680	EMB2016; VIR	embryo defective 2016					CB+u2b
Niben101Ctg13431g00004	Unique	AT3G44990	XTR8; ATXTR8; XTH31; ATXTH31	xyloglucan endo-transglycosylase-related 8					CB
Niben101Scf00332g05012	Unique	AT4G02080	ASAR1; ATSARA1C; ATSAR2; SAR2; SAR1C	secretion-associated RAS super family 2					CB
Niben101Scf01374g03034	Unique	AT1G52280	AtRABG3d; RABG3d	RAB GTPase homolog G3D					CB
Niben101Scf01489g01008	Unique	AT4G17620	DXO1	glycine-rich protein					CB
Niben101Scf01623g17008	Unique	AT1G56330	SAR1; ATSAR1; ATSARA1B; ATSAR1B; SAR1B	secretion-associated RAS 1B					CB
Niben101Scf01942g04002	Unique	AT4G09720	ATRABG3A; RABG3A	RAB GTPase homolog G3A					CB
Niben101Scf02243g01029	Unique	AT2G20490	NOP10; EDA27	nucleolar RNA-binding Nop10p family protein					CB
Niben101Scf02367g05031	Unique	AT4G00390	stk	DNA-binding storekeeper protein-related transcriptional regulator					CB
Niben101Scf02537g02003	Unique	AT1G61730	stk	DNA-binding storekeeper protein-related transcriptional regulator					CB
Niben101Scf02989g02004	Unique	AT4G21520	WRAP53; TCAB1	Transducin/WD40 repeat-like superfamily protein					CB
Niben101Scf04778g00002	Unique	AT3G18820	ATRABG3F; ATRAB7B; RAB71; RABG3F; RAB7B; RAB7B; ATRABG1F	RAB GTPase homolog G3F					CB
Niben101Scf05298g06008	Unique	AT5G12380	ANN8; ANNAT8	annexin 8					CB
Niben101Scf03374g00001	Unique	ATCG00820	RPS19; US19C	Small ribosomal subunit protein uS19c					CB
Niben101Scf04802g01014	Enriched	AT1G13030	COILIN; ATCOILIN	sphere organelles protein-related	9.57002	0.000494624	9.71288	4.19074e-06	CB
Niben101Scf07372g00012	Enriched	AT4G21520	WRAP53; TCAB1	Transducin/WD40 repeat-like superfamily protein	3.61647	0.000195399	4.00291	0.000963668	CB
Niben101Scf03208g00007	Enriched	AT3G45750	NTP4	Nucleotidyltransferase family protein	2.96938	0.000237822	4.00291	0.00012388	CB
Niben101Scf00705g05008	Enriched	AT4G24270	EMB140; SEAP1；SART3	EMBRYO DEFECTIVE 140	3.1031	0.0336476	3.29726	0.0025474	CB
Niben101Scf06942g00003	Enriched	AT2G30260	U2B''	U2 small nuclear ribonucleoprotein B	1.39229	0.0010624	1.69483	0.000516751	CB+u2b
Niben101Scf00683g03020	Enriched	ATCG00720	PETB	Cytochrome b6	-0.123661	0.822539	1.58139	0.0307361	CB+coilin+smd3+u2b
Niben101Scf02581g05011	Enriched	AT1G09760	U2A'	U2 small nuclear ribonucleoprotein A	1.38052	0.00318644	1.4734	0.00379684	CB+coilin+smd3+u2b
Niben101Scf09792g03014	Enriched	AT2G20490	NOP10; EDA27	nucleolar RNA-binding Nop10p family protein	1.49573	0.0335994	1.43874	0.0379408	CB
Niben101Scf02581g00006	Enriched	AT5G51010		Rubredoxin-like superfamily protein	0.93192	0.0247018	1.37763	0.00810086	CB
Niben101Scf08984g04001	Enriched	AT3G26710	CCB1	cofactor assembly of complex C	0.652198	0.0709397	1.36062	0.0058238	CB
Niben101Scf00864g00004	Enriched	AT5G52470	FIB1; FBR1; SKIP7; ATFBR1; ATFIB1	fibrillarin	1.83044	0.00188942	1.33692	0.0460577	CB
Niben101Scf10048g02013	Enriched	ATCG00720	PETB	Cytochrome b6	0.631602	0.0701995	1.28146	0.00574069	CB+coilin+smd3+u2b
Niben101Scf11232g01016	Enriched	AT5G38560	PERK8; AtPERK8	Protein kinase superfamily protein	1.17315	0.013424	1.26095	0.0081827	CB
Niben101Scf12361g03004	Enriched	AT5G67240	SDN3	small RNA degrading nuclease 3	1.41295	0.0121274	1.22482	0.02487	CB
Niben101Scf10464g00005	Enriched	AT3G19130	ATRBP47B; RBP47B	RNA-binding protein 47B	0.071987	0.613456	1.18152	0.00142522	CB+smd3
Niben101Scf09620g02006	Enriched	AT3G61870			0.719829	0.0791383	1.11696	0.0417709	CB
Niben101Scf05827g00005	Enriched	AT5G08180	L7Ae	Ribosomal protein L7Ae/L30e/S12e/Gadd45 family protein	1.47867	0.000353465	1.05643	0.00052882	CB
Niben101Scf04815g01011	Enriched	AT1G56110	NOP56	homolog of nucleolar protein NOP56	1.76821	0.000471017	1.04818	0.00556539	CB
Niben101Scf05290g01011	Enriched	AT3G07590	SMD1A	Small nuclear ribonucleoprotein family protein	0.666977	0.019983	1.03617	0.00705195	CB
Niben101Scf10067g02018	Enriched	AT3G56860	UBA2A	UBP1-associated protein 2A	0.814522	0.307707	0.993835	0.231538	CB+smd3
Niben101Scf04643g01003	Enriched	AT2G36885		Translation initiation factor	0.127527	0.815574	0.930148	0.0160399	CB
Niben101Scf06664g00003	Enriched	AT3G05060	Nop58	NOP56-like pre RNA processing ribonucleoprotein	1.7874	0.000187148	0.921601	0.00525711	CB
Niben101Scf05468g02015	Enriched	AT3G59780		Rhodanese/Cell cycle control phosphatase superfamily protein	0.321646	0.307501	0.911695	0.0296603	CB
Niben101Scf00675g03010	Enriched	AT1G68090	ANN5; ANNAT5	annexin 5	-0.33804	0.226941	0.891108	0.0106156	CB
Niben101Scf00897g03002	Enriched	AT1G78380	ATGSTU19; GST8; GSTU19	glutathione S-transferase TAU 19	0.185196	0.274609	0.851065	0.135298	CB
Niben101Scf19856g00003	Enriched	ATCG00420	NDHJ	NAD(P)H-quinone oxidoreductase subunit J	0.650534	0.0165181	0.834504	0.0116063	CB
Niben101Scf08137g01038	Enriched	AT1G73240	Ndc1-Nup	Nucleoporin protein Ndc1-Nup	0.624177	9.50258e-05	0.827661	0.0626124	CB
Niben101Scf02502g04001	Enriched	ATCG00720	MAT3	methionine adenosyltransferase 3	0.0807657	0.697971	0.822963	0.0636065	CB+coilin+smd3+u2b
Niben101Scf00436g06006	Enriched	AT3G44890	RPL9; BL9C	ribosomal protein L9	0.0115696	0.953121	0.795573	0.00633791	CB+smd3+u2b
Niben101Scf00414g07005	Enriched	AT4G17190	FPS2	farnesyl diphosphate synthase 2	-0.381094	0.294022	0.770049	0.0137952	CB
Niben101Scf33515g00005	Enriched	AT3G05060	Nop58	NOP56-like pre RNA processing ribonucleoprotein	1.31144	0.00348064	0.757168	0.0205363	CB
Niben101Scf04187g00037	Enriched	AT2G04030	CR88; emb1956; HSP90.5; Hsp88.1; AtHsp90.5; ATHSP90C; HSP90C	Chaperone protein htpG family protein	0.198288	0.331123	0.753265	0.000630522	CB
Niben101Scf24868g00004	Enriched	AT4G20440	smB; SMBB	small nuclear ribonucleoprotein associated protein B	0.721171	0.00902846	0.740434	0.00545319	CB+smd3
Niben101Scf00887g05007	Enriched	AT2G18740	PCP; SME1; SMEB	Small nuclear ribonucleoprotein family protein	0.502272	0.00491458	0.721751	0.00262326	CB
Niben101Scf10400g00005	Enriched	AT2G28000	CH-CPN60A; ARC2; CPN60A; ARC2; CPNA1; CPN60ALPHA1; SLP	chaperonin-60alpha	0.30159	0.128986	0.710808	0.00344106	CB
Niben101Scf00328g07006	Enriched	AT4G14880	THIOL; OAS-TL; OASA1; OLD3; CYTACS1	O-acetylserine (thiol) lyase (OAS-TL) isoform A1	0.176892	0.427365	0.702358	0.00123655	CB
Niben101Scf34389g00002	Enriched	AT1G07920	ELONGATION FACTOR-TU FAMILY	GTP binding Elongation factor Tu family protein	0.282304	0.073915	0.69378	0.0150171	CB
Niben101Scf01552g05010	Enriched	AT1G09640	EF1B	Translation elongation factor EF1B, gamma chain	-0.0725684	0.68965	0.686314	0.0517568	CB
Niben101Scf03535g01001	Enriched	AT2G36880	MAT3	methionine adenosyltransferase 3	0.0635461	0.41777	0.685046	0.0186225	CB+u2b
Niben101Scf03147g07006	Enriched	AT5G20160	L30e	Ribosomal protein L7Ae/L30e/S12e/Gadd45 family protein	4.48718	0.000180444	0.678305	0.194211	CB
Niben101Scf02937g04001	Enriched	AT1G70580	AOAT2; GGT2	alanine-2-oxoglutarate aminotransferase 2	0.337538	0.040278	0.674907	0.00266577	CB
Niben101Scf02386g01004	Enriched	AT1G02130	ATRAB1B; ARA5; RA-5; ARA-5; ATRABD2A; RABD2A	RAS 5	0.656052	0.0588221	0.659801	0.0634635	CB
Niben101Scf01236g02016	Enriched	AT1G02500	SAM1; SAM-1; SAMS1; AtSAM1; METK1; MAT1	S-adenosylmethionine synthetase 1	0.195616	0.277526	0.623123	0.0174086	CB
Niben101Scf06291g03023	Enriched	AT5G13510	UL10C; EMB3136	Ribosomal protein L10 family protein	0.383501	0.151896	0.607579	0.0190928	CB
Niben101Scf01115g00001	Enriched	AT2G47580	U1A	spliceosomal protein U1A	0.125624	0.672548	0.59645	0.132243	CB+smd3+u2b
Niben101Scf02370g02007	Enriched	AT2G40010	UL10Z	Ribosomal protein L10 family protein	0.445548	0.0869904	0.592219	0.0793619	CB
Niben101Scf02864g09008	Enriched	AT1G20580	SMD3B	Small nuclear ribonucleoprotein family protein	0.35347	0.135204	0.578167	0.0407315	CB+smd3
Niben101Scf06628g01002	Enriched	AT1G02910	LPA1	tetratricopeptide repeat (TPR)-containing protein	0.104911	0.699209	0.577693	0.0346789	CB
Niben101Scf03455g04001	Enriched	AT5G40480	EMB3012	embryo defective 3012	0.269961	0.0420684	0.565868	0.174619	CB
Niben101Scf03438g00001	Enriched	AT3G10330	TFIIB2; ATTFIIB2	Cyclin-like family protein	0.113117	0.376374	0.558172	0.00255974	CB+u2b
Niben101Scf03138g01006	Enriched	AT2G23930	SNRNP-G	probable small nuclear ribonucleoprotein G	0.613096	0.00892508	0.55665	0.00914543	CB
Niben101Scf08898g00002	Enriched	AT3G13470	CPN60BETA2; CPNB2	TCP-1/cpn60 chaperonin family protein	0.233317	0.131939	0.546656	0.00476931	CB
Niben101Scf09403g00005	Enriched	AT2G47640	SMD2A	Small nuclear ribonucleoprotein family protein	0.542945	0.00924806	0.541032	0.00756874	CB
Niben101Scf01943g04009	Enriched	AT4G26840	SUM1; SUMO 1; SUMO1; ATSUMO1	small ubiquitin-like modifier 1	0.389774	0.113999	0.53699	0.0663387	CB
Niben101Scf01134g00022	Enriched	AT3G56900	ALADIN	Transducin/WD40 repeat-like superfamily protein	0.560848	0.0104823	0.526295	0.0113639	CB
Niben101Scf07321g00039	Enriched	AT4G24270	EMB140; SEAP1	EMBRYO DEFECTIVE 140	0.448747	0.135004	0.524125	0.0956276	CB
Niben101Scf05270g01002	Enriched	AT3G59760	THIOL; OASC; ATCS-C	O-acetylserine (thiol) lyase isoform C	0.232947	0.200142	0.519125	0.0128904	CB
Niben101Scf01497g03008	Enriched	AT4G35090	CAT2	catalase 2	-0.0896879	0.499366	0.500532	0.00635002	CB
Niben101Scf09387g03016	Enriched	AT1G62750	ATSCO1; ATSCO1/CPEF-G; SCO1	Translation elongation factor EFG/EF2 protein	0.119311	0.564313	0.488595	0.0108746	CB
Niben101Scf00983g02001	Enriched	AT1G65930	cICDH	cytosolic NADP+-dependent isocitrate dehydrogenase	-0.0477497	0.845496	0.481867	0.0526629	CB
Niben101Scf02268g06007	Enriched	AT2G22300	SR1; CAMTA3	signal responsive 1	-0.267487	0.330102	0.481502	0.117621	CB+smd3
Niben101Scf02216g01016	Enriched	AT3G52120	CIS1	SWAP (Suppressor-of-White-APricot)/surp domain-containing protein / D111/G-patch domain-containing protein	0.643398	0.044759	0.474023	0.152393	CB+u2b
Niben101Scf05304g00009	Enriched	AT1G44170	ALDH4; ALDH3H1	aldehyde dehydrogenase 3H1	0.444042	0.0519484	0.472322	0.0298961	CB
Niben101Scf06954g00015	Enriched	AT5G09810	ACT2; ATACT7; ACT7	actin 7	0.299905	0.171674	0.4716	0.0970181	CB
Niben101Scf01777g03022	Enriched	AT1G56070	LOS1; AT1G56075.1	Ribosomal protein S5/Elongation factor G/III/V family protein	0.0661875	0.754102	0.464153	0.00105576	CB
Niben101Scf04627g05004	Enriched	AT5G67380	ATCKA1; CKA1	casein kinase alpha 1	0.147108	0.588053	0.451486	0.16311	CB
Niben101Scf10608g02009	Enriched	AT4G13940	HOG1; SAH1; EMB1395; SAHH1; MEE58; ATSAHH1	S-adenosyl-L-homocysteine hydrolase	0.437775	0.0321932	0.448405	0.0416384	CB
Niben101Scf04779g01020	Enriched	AT1G62740	Hop2	stress-inducible protein, putative	0.0905302	0.685065	0.436899	0.141091	CB
Niben101Scf05581g00006	Enriched	AT3G13120	PRPS10; US10C	Ribosomal protein S10p/S20e family protein	0.313265	0.174417	0.421439	0.0634291	CB
Niben101Scf12718g00004	Enriched	AT5G23880	EMB1265; ATCPSF100; ESP5; CPSF100	cleavage and polyadenylation specificity factor 100	-0.265089	0.0908772	0.409068	0.0477936	CB
Niben101Scf00428g15006	Enriched	AT4G17560	BL19CZ	Ribosomal protein L19 family protein	0.0923766	0.607649	0.391722	0.0465135	CB+smd3
Niben101Scf08590g00005	Enriched	AT5G42020	HSP70-12	Heat shock protein 70 (Hsp 70) family protein	-0.0395318	0.80301	0.382766	0.0590173	CB
Niben101Scf00182g07004	Enriched	AT4G31300	PBA1	N-terminal nucleophile aminohydrolases (Ntn hydrolases) superfamily protein	0.544746	0.0480715	0.381043	0.102727	CB
Niben101Scf02819g02011	Enriched	AT3G15880	WSIP2; TPR4	WUS-interacting protein 2	0.267985	0.311391	0.375462	0.180222	CB+smd3
Niben101Scf00110g05008	Enriched	AT4G01800	AGY1; SECA1	Albino or Glassy Yellow 1	0.738254	0.051743	0.37455	0.249491	CB
Niben101Scf04596g00008	Enriched	AT5G14250	COP13; FUS11; CSN3	Proteasome component (PCI) domain protein	0.600976	0.0816631	0.334668	0.237445	CB
Niben101Scf03142g02005	Enriched	AT4G29060	emb2726	elongation factor Ts family protein	0.683102	0.128387	0.313601	0.39977	CB
Niben101Scf00713g02004	Enriched	ATCG00800	US3C	Small ribosomal subunit protein uS3c	0.401778	0.0299578	0.260383	0.000595515	CB+smd3+u2b
Niben101Scf05468g03005	Enriched	AT2G43770	WRAP53; TCAB1	Transducin/WD40 repeat-like superfamily protein	0.461465	0.0146046	0.248853	0.105759	CB
Niben101Scf05519g01007	Enriched	AT2G27040	AGO4; OCP11	Argonaute family protein	0.558584	0.042029	0.240649	0.254968	CB
Niben101Scf24439g00005	Enriched	AT3G55200	AtSAP130a; SAP130a	Cleavage and polyadenylation specificity factor (CPSF) A subunit protein	0.363987	0.00598792	0.216027	0.0403771	CB
Niben101Scf01486g04010	Enriched	AT2G16860	ATSYF2	GCIP-interacting family protein	0.421625	0.0232424	0.166109	0.206565	CB+smd3+u2b
Niben101Scf02395g02002	Enriched	AT3G57150	NAP57; AtNAP57; CBF5; AtCBF5; TRUB1	homologue of NAP57	0.872607	0.0149556	0.047942	0.838821	CB+smd3
Niben101Scf02310g04028	Enriched	AT1G08470	SSL3	strictosidine synthase-like 3	0.571429	0.0459934	0.0231378	0.906164	CB
Niben101Scf01343g00019	Enriched	AT5G27430		Signal peptidase subunit	0.324463	0.230354	-0.107152	0.673589	CB
Niben101Scf03595g15003	Enriched	AT3G18610	ATRANGAP1; PARLL1; NUC-L2; NUC2; ATNUC-L2	nucleolin like 2	0.793782	0.00163446	-0.137802	0.0333947	CB+u2b
Niben101Scf07937g03024	Enriched	AT2G27040	AGO4; OCP11	Argonaute family protein	0.523303	0.0086422	-0.262341	0.308958	CB
Niben101Scf04567g00003	Enriched	AT3G18610	ATRANGAP1; PARLL1; NUC-L2; NUC2; ATNUC-L2	nucleolin like 2	0.797688	0.000133584	-0.426508	0.0027168	CB+u2b
Niben101Scf00949g01013	Enriched	AT3G44750	HD2A; ATHD2A; HDA3; HDT1; HD2A	histone deacetylase 3	0.394982	0.0216631	-0.655055	0.0491668	CB+u2b
Niben101Scf03693g03009	Enriched	AT3G50670	U1-70K; U1SNRNP	U1 small nuclear ribonucleoprotein 70 kDa	0.324936	0.0171556	-3.16682	0.392211	CB+smd3
Niben101Scf01968g00008	Enriched	AT4G20440	smB; SMBB	small nuclear ribonucleoprotein associated protein B	0.961011	0.0029608			CB+smd3
Niben101Scf03227g00001	Enriched	AT5G35910	AtRRP6L2; RRP6L2	Polynucleotidyl transferase, ribonuclease H fold protein with HRDC domain	0.685967	0.193349			CB
Niben101Scf27139g00016	Enriched	AT1G04510	MAC3A; PUB59	MOS4-associated complex 3A	0.396897	0.00756632			CB
Niben101Scf01905g00009	Enriched	AT5G35170		adenylate kinase family protein	0.369821	0.150022			CB
Niben101Scf19059g00005	Enriched	AT3G53610	AtRABE1a; AtRab8B; RAB8B; RAB8; ATRAB8	RAB GTPase homolog 8	0.322793	0.0287048			CB
