## Supplementary table 2 for "Proteome profiling of plant Cajal bodies uncovers kingdom-specific components"

### Sheet: Sheet1
Supplementary table 2. Proteins enriched in input and NC nuclear fractions.
Niben101_ID	TAIR10_ID	TAIR10.description	CB_vs_Input_log2FC	CB_vs_Input_pval	CB_vs_NC_log2FC	CB_vs_NC_pval
Niben101Ctg14522g00003	AT1G25260	Ribosomal protein L10 family protein	-0.29877	0.241202	-0.31596	0.205237
Niben101Ctg16374g00011	AT1G51060	histone H2A 10	-0.678983	0.00259663	-0.943564	0.000561868
Niben101Scf00051g00011	AT1G11650	RNA-binding (RRM/RBD/RNP motifs) family protein	-0.195498	0.479359	-0.485257	0.016292
Niben101Scf00058g08006	AT3G22430		-0.25612	0.283635	-0.461336	0.11374
Niben101Scf00063g03007	AT1G13950	eukaryotic elongation factor 5A-1	-0.526673	0.321164	-0.888919	0.134711
Niben101Scf00069g03002	AT3G49660	Transducin/WD40 repeat-like superfamily protein	-0.164481	0.747816	-0.617669	0.284143
Niben101Scf00096g02003	AT5G06770	KH domain-containing protein / zinc finger (CCCH type) family protein	-0.364177	0.0559729	-0.544245	0.0164343
Niben101Scf00109g02016	AT5G14030	translocon-associated protein beta (TRAPB) family protein	-0.0041585	0.977634	-0.329631	0.0212823
Niben101Scf00117g00007	AT1G07320	ribosomal protein L4	-0.521797	0.0383685	-0.201882	0.317162
Niben101Scf00127g04010	AT1G79920	Heat shock protein 70 (Hsp 70) family protein	-0.132409	0.558036	-0.165283	0.370022
Niben101Scf00130g01022	AT4G31880		-1.0891	0.0543149	-1.29487	0.0540061
Niben101Scf00152g18006	AT1G19880	Regulator of chromosome condensation (RCC1) family protein	-0.730523	0.0916904	-1.21489	0.0262975
Niben101Scf00163g17006	AT1G02140	mago nashi family protein	-0.158432	0.339426	-0.0596818	0.738528
Niben101Scf00180g11008	AT1G61040	plus-3 domain-containing protein	-0.00124717	0.995736	-0.53945	0.0873761
Niben101Scf00222g00006	AT2G26990	proteasome family protein	-0.191755	0.197122	-0.247405	0.328961
Niben101Scf00279g02023	AT1G80670	Transducin/WD40 repeat-like superfamily protein	-0.0888638	0.632724	-0.0608052	0.73743
Niben101Scf00283g04008	AT1G16610	arginine/serine-rich 45	-1.28141	0.0181327	-1.94008	0.00728313
Niben101Scf00317g02010	AT4G17330	G2484-1 protein	-1.10213	0.0578038	-1.29257	0.0374837
Niben101Scf00320g02024	AT4G20330	Transcription initiation factor TFIIE, beta subunit	-0.330233	0.561016	-0.174399	0.741461
Niben101Scf00341g02005	AT4G26630	DEK domain-containing chromatin associated protein	-1.06684	0.00105168	-1.44911	0.00105692
Niben101Scf00369g03018	AT5G27670	histone H2A 7	-1.18938	0.0137097	-1.53528	0.0083684
Niben101Scf00381g07023	AT2G17510	ribonuclease II family protein	-0.318219	0.0534608	-0.498913	0.0130509
Niben101Scf00388g08017	AT5G65770	little nuclei4	-0.816972	0.000554419	-0.951809	0.000119596
Niben101Scf00394g03001	AT2G25970	KH domain-containing protein	-0.175833	0.211704	-0.539451	0.0129601
Niben101Scf00398g06016	AT2G34040	Apoptosis inhibitory protein 5 (API5)	-0.624097	0.00446878	-0.776054	0.00293062
Niben101Scf00416g07001	AT3G12680	floral homeotic protein (HUA1)	-0.441485	0.187915	-0.456035	0.175783
Niben101Scf00426g02026	AT4G12610	transcription activators;DNA binding;RNA polymerase II transcription factors;catalytics;transcription initiation factors	-0.0324773	0.90184	-0.0370671	0.882284
Niben101Scf00428g07007	AT3G18035	winged-helix DNA-binding transcription factor family protein	-0.595027	0.260576	-1.01673	0.096943
Niben101Scf00436g10003	AT3G45980	Histone superfamily protein	-0.909544	0.189452	-1.23402	0.104763
Niben101Scf00438g01014	AT2G43410	RNA binding	-0.852491	0.0173434	-0.806432	0.024739
Niben101Scf00487g01005	AT3G13570	SC35-like splicing factor 30A	-0.683486	0.0397473	-1.20164	9.57827e-06
Niben101Scf00505g01004	AT3G06400	chromatin-remodeling protein 11	-0.118425	0.708854	-0.145231	0.654181
Niben101Scf00558g00006	ATCG00380		-1.41889	0.0142216	-1.08808	0.0260363
Niben101Scf00573g00013	AT1G20960	U5 small nuclear ribonucleoprotein helicase, putative	-0.104308	0.328303	-0.118704	0.304547
Niben101Scf00582g01035	AT5G27670	histone H2A 7	-1.19966	0.0153163	-1.56025	0.0062723
Niben101Scf00595g05001	AT5G23880	cleavage and polyadenylation specificity factor 100	-0.00999628	0.948559	-0.174676	0.306063
Niben101Scf00633g03002	AT1G13190	RNA-binding (RRM/RBD/RNP motifs) family protein	-0.52047	0.0487427	-0.725638	0.0168712
Niben101Scf00635g09012	AT2G03510	SPFH/Band 7/PHB domain-containing membrane-associated protein family	-0.0888043	0.827293	-0.601674	0.306822
Niben101Scf00646g01003	AT5G58230	Transducin/WD40 repeat-like superfamily protein	-0.334188	0.417563	-0.524853	0.247815
Niben101Scf00646g04009	AT1G61580	R-protein L3 B	-1.04293	0.00627043	-1.10671	0.00477501
Niben101Scf00722g00008	AT2G25970	KH domain-containing protein	-0.0106635	0.951798	-0.260341	0.226599
Niben101Scf00734g00002	AT5G16780	SART-1 family	-1.15284	0.000295509	-1.42944	8.58605e-05
Niben101Scf00744g02023	AT1G09700	dsRNA-binding domain-like superfamily protein	-0.02513	0.894009	-0.102215	0.581776
Niben101Scf00753g03019	AT1G55170		-0.0276352	0.801766	-0.0681013	0.674054
Niben101Scf00755g00010	AT3G04610	RNA-binding KH domain-containing protein	-0.170226	0.163666	-0.309462	0.0203766
Niben101Scf00793g01002	AT3G62310	RNA helicase family protein	-0.214305	0.456147	-0.211374	0.466584
Niben101Scf00797g18009	AT2G13360	alanine:glyoxylate aminotransferase	-1.15303	0.00328999	-0.567317	0.00868478
Niben101Scf00815g00012	AT3G50930	cytochrome BC1 synthesis	-0.386582	0.245386	-0.033904	0.870954
Niben101Scf00856g00005	AT3G04610	RNA-binding KH domain-containing protein	-0.0808161	0.68118	-0.193193	0.339372
Niben101Scf00862g00016	AT2G27100	C2H2 zinc-finger protein SERRATE (SE)	-0.639605	0.00764226	-0.732768	0.00907389
Niben101Scf00870g17016	AT1G17640	RNA-binding (RRM/RBD/RNP motifs) family protein	-0.213113	0.0919518	-0.351688	0.0316336
Niben101Scf00879g05002	AT1G03600	photosystem II family protein	-0.0508726	0.869336	-0.00593032	0.98215
Niben101Scf00919g02002	AT5G10010		-0.214666	0.121619	-0.359084	0.0190545
Niben101Scf00929g00007	AT2G21660	cold, circadian rhythm, and rna binding 2	-0.42195	0.0716809	-1.26987	0.00159918
Niben101Scf00974g03007	AT2G32910	DCD (Development and Cell Death) domain protein	-0.874509	0.00291038	-0.81662	0.00594695
Niben101Scf00980g05007	AT1G05970	RNA-binding (RRM/RBD/RNP motifs) family protein	-0.28329	0.144989	-0.122138	0.466176
Niben101Scf01054g13007	AT1G15910	XH/XS domain-containing protein	-0.395665	0.259427	-0.637062	0.0995896
Niben101Scf01073g01005	AT1G67580	Protein kinase superfamily protein	-0.0330134	0.95141	-0.35138	0.561289
Niben101Scf01090g04021	AT3G54670	Structural maintenance of chromosomes (SMC) family protein	-0.318884	0.0488561	-0.444644	0.018522
Niben101Scf01145g03023	AT4G19020	chromomethylase 2	-0.502778	0.0463252	-1.23925	0.00220785
Niben101Scf01181g00019	AT1G18080	Transducin/WD40 repeat-like superfamily protein	-0.188803	0.527033	-0.00731445	0.981475
Niben101Scf01181g03001	AT3G18035	winged-helix DNA-binding transcription factor family protein	-0.553983	0.142412	-1.17312	0.0182042
Niben101Scf01189g04009	AT3G02710	ARM repeat superfamily protein	-0.15806	0.14795	-0.284506	0.0183775
Niben101Scf01241g08005	AT2G02070	indeterminate(ID)-domain 5	-0.0222063	0.840262	-0.744023	0.00982708
Niben101Scf01259g10004	AT3G14290	20S proteasome alpha subunit E2	-0.475318	0.151933	-0.57523	0.103189
Niben101Scf01269g04014	AT4G27000	RNA-binding (RRM/RBD/RNP motifs) family protein	-0.37134	0.0796401	-0.315992	0.11103
Niben101Scf01289g06007	AT5G44200	CAP-binding protein 20	-0.397491	0.0081424	-0.315159	0.0434982
Niben101Scf01289g09008	AT3G09670	Tudor/PWWP/MBT superfamily protein	-1.62259	0.00524527	-1.75196	0.00469215
Niben101Scf01314g01010	AT5G51200	Protein of unknown function (DUF3414)	-0.480051	0.0091927	-0.171006	0.277148
Niben101Scf01326g10015	AT3G28730	high mobility group	-0.147396	0.407098	-0.50725	0.0115535
Niben101Scf01365g01001	AT1G51510	RNA-binding (RRM/RBD/RNP motifs) family protein	-0.146004	0.556753	-0.541127	0.0541486
Niben101Scf01376g02002	AT2G31660	ARM repeat superfamily protein	-0.343364	0.0187402	-0.614887	0.00227266
Niben101Scf01382g04008	AT5G22010	replication factor C1	-1.40224	0.0594326	-1.68695	0.0359043
Niben101Scf01401g00008	AT2G45640	SIN3 associated polypeptide P18	-0.452648	0.052917	-0.507417	0.0180282
Niben101Scf01413g00009	AT1G10580	Transducin/WD40 repeat-like superfamily protein	-0.196001	0.247905	-0.0542401	0.666829
Niben101Scf01418g03019	AT5G11170	DEAD/DEAH box RNA helicase family protein	-0.408593	0.000414145	-0.367873	0.0258736
Niben101Scf01436g03010	AT2G33800	Ribosomal protein S5 family protein	-0.177731	0.525969	-0.0649187	0.802858
Niben101Scf01437g00010	AT3G23780	nuclear RNA polymerase D2A	-0.237297	0.18749	-0.576157	0.025479
Niben101Scf01440g04025	AT4G31200	SWAP (Suppressor-of-White-APricot)/surp RNA-binding domain-containing protein	-0.319522	0.048641	-0.356995	0.0345753
Niben101Scf01448g02025	AT4G01310	Ribosomal L5P family protein	-0.433873	0.080752	-0.181548	0.371074
Niben101Scf01459g01006	AT5G17770	NADH:cytochrome B5 reductase 1	-0.0736057	0.612595	-0.206676	0.586796
Niben101Scf01464g00001	AT3G45980	Histone superfamily protein	-0.623848	0.00661261	-1.04193	0.000991705
Niben101Scf01494g04012	AT1G24090	RNase H family protein	-0.0103638	0.955491	-0.318429	0.0511946
Niben101Scf01500g04011	AT2G39810	ubiquitin-protein ligases	-0.388018	0.0177116	-0.0808192	0.702049
Niben101Scf01553g02003	AT4G36960	RNA-binding (RRM/RBD/RNP motifs) family protein	-0.528671	0.0261662	-0.520299	0.0278735
Niben101Scf01579g01031	AT5G59950	RNA-binding (RRM/RBD/RNP motifs) family protein	-1.02593	0.071897	-1.14527	0.051138
Niben101Scf01587g02020	AT3G19760	eukaryotic initiation factor 4A-III	-0.0284793	0.766766	-0.175544	0.0573742
Niben101Scf01596g12004	AT5G61790	calnexin 1	-0.0867115	0.759133	-0.0260935	0.93687
Niben101Scf01602g02002	AT1G67325	Ran BP2/NZF zinc finger-like superfamily protein	-0.436611	0.0610542	-0.602276	0.00725057
Niben101Scf01611g04026	AT4G32910		-0.187211	0.275003	-0.0714344	0.660149
Niben101Scf01611g08007	AT5G25060	RNA recognition motif (RRM)-containing protein	-0.584156	0.0786001	-0.563596	0.0836666
Niben101Scf01616g00007	AT2G13540	ARM repeat superfamily protein	-0.363583	0.0399864	-0.369525	0.0364023
Niben101Scf01634g07028	AT2G41620	Nucleoporin interacting component (Nup93/Nic96-like) family protein	-0.502421	0.0105	-0.128268	0.424474
Niben101Scf01648g00012	AT2G32910	DCD (Development and Cell Death) domain protein	-0.369088	0.0432275	-0.577394	0.0145895
Niben101Scf01687g01001	AT3G07050	GTP-binding family protein	-1.06263	0.102939	-1.48346	0.0577345
Niben101Scf01693g00016	AT5G05670	signal recognition particle binding	-0.344884	0.0800024	-0.635301	0.0126864
Niben101Scf01697g18012	AT4G17950	AT hook motif DNA-binding family protein	-0.176378	0.38306	-0.209522	0.222379
Niben101Scf01718g01001	AT1G68010	hydroxypyruvate reductase	-0.447553	0.199798	-0.0362937	0.905274
Niben101Scf01718g02010	AT1G20200	PAM domain (PCI/PINT associated module) protein	-0.102043	0.520338	-0.00732325	0.964813
Niben101Scf01718g06002	AT2G16950	transportin 1	-0.63726	0.0093207	-0.395749	0.0343897
Niben101Scf01739g07005	AT4G22350	Ubiquitin C-terminal hydrolases superfamily protein	-0.848357	0.0682622	-0.717659	0.0971379
Niben101Scf01779g03019	AT4G26000	RNA-binding KH domain-containing protein	-0.177495	0.414954	-0.152744	0.502816
Niben101Scf01789g02045	AT2G07690	Minichromosome maintenance (MCM2/3/5) family protein	-0.0433834	0.813211	-0.312577	0.133899
Niben101Scf01812g02028	AT2G44710	RNA-binding (RRM/RBD/RNP motifs) family protein	-0.658609	0.0505476	-0.482499	0.106893
Niben101Scf01824g00017	AT4G31360	selenium binding	-0.133494	0.392665	-0.647976	0.00505498
Niben101Scf01847g08012	AT4G36020	cold shock domain protein 1	-0.123105	0.570621	-0.162212	0.155377
Niben101Scf01848g05002	AT1G54270	eif4a-2	-0.024388	0.912602	-0.195716	0.42018
Niben101Scf01852g04013	AT1G75560	zinc knuckle (CCHC-type) family protein	-0.307206	0.274812	-0.698614	0.0534493
Niben101Scf01937g01004	AT1G02140	mago nashi family protein	-0.181967	0.0884405	-0.101425	0.255193
Niben101Scf01938g04004	AT3G56860	UBP1-associated protein 2A	-0.283605	0.0752668	-0.415188	0.0397732
Niben101Scf01948g00010	AT4G24770	31-kDa RNA binding protein	-0.533478	0.116609	-0.689223	0.0672993
Niben101Scf01964g10002	AT1G09270	importin alpha isoform 4	-0.375279	0.144101	-0.24255	0.271642
Niben101Scf01985g03016	AT2G32910	DCD (Development and Cell Death) domain protein	-0.370975	0.0418393	-0.662682	0.00707452
Niben101Scf02001g01004	AT1G07350	RNA-binding (RRM/RBD/RNP motifs) family protein	-0.584168	0.0778611	-1.04886	0.016509
Niben101Scf02021g01002	AT3G63130	RAN GTPase activating protein 1	-0.317785	0.0903115	-0.229127	0.183497
Niben101Scf02031g08011	AT3G26560	ATP-dependent RNA helicase, putative	-1.47072	0.12454	-1.5304	0.114779
Niben101Scf02059g01002	AT1G06220	Ribosomal protein S5/Elongation factor G/III/V family protein	-0.0886256	0.520741	-0.13812	0.311352
Niben101Scf02062g04009	AT2G16485	nucleic acid binding;zinc ion binding;DNA binding	-0.671634	0.0624757	-0.770443	0.0567177
Niben101Scf02072g01011	AT1G69770	chromomethylase 3	-0.935178	0.18338	-1.41324	0.0953508
Niben101Scf02072g03008	AT5G19820	ARM repeat superfamily protein	-0.553519	0.0790436	-0.410428	0.151215
Niben101Scf02155g03018	AT4G02480	AAA-type ATPase family protein	-0.454484	0.0512402	-0.320556	0.123029
Niben101Scf02197g01014	AT1G77470	replication factor C subunit 3	-0.163623	0.344033	-0.366907	0.0775827
Niben101Scf02215g01010	AT1G67170		-0.0015436	0.992146	-0.119191	0.421196
Niben101Scf02230g03027	AT5G63960	DNA binding;nucleotide binding;nucleic acid binding;DNA-directed DNA polymerases;DNA-directed DNA polymerases	-0.797211	0.0455972	-0.978027	0.0205762
Niben101Scf02246g01006	AT1G60650	RNA-binding (RRM/RBD/RNP motifs) family protein with retrovirus zinc finger-like domain	-0.650207	0.154169	-0.65749	0.144947
Niben101Scf02268g06005	AT5G10270	cyclin-dependent kinase C;1	-0.388279	0.194968	-0.144812	0.583502
Niben101Scf02350g02012	AT3G32940	RNA-binding KH domain-containing protein	-0.455822	0.0177365	-0.511358	0.0167595
Niben101Scf02351g05002	AT4G12640	RNA recognition motif (RRM)-containing protein	-0.684439	0.0780013	-0.623205	0.0816038
Niben101Scf02363g00026	AT2G19520	Transducin family protein / WD-40 repeat family protein	-0.668184	0.0751924	-0.784877	0.0545025
Niben101Scf02407g01016	AT2G44710	RNA-binding (RRM/RBD/RNP motifs) family protein	-1.10349	0.00212089	-1.15583	0.00317536
Niben101Scf02426g02028	AT2G03150	ATP/GTP-binding protein family	-0.812634	0.0152145	-0.836691	0.0179253
Niben101Scf02451g10014	AT3G48670	XH/XS domain-containing protein	-0.0348562	0.743208	-0.29176	0.0363982
Niben101Scf02471g05010	AT2G44710	RNA-binding (RRM/RBD/RNP motifs) family protein	-1.13127	9.82254e-05	-1.33234	0.00030847
Niben101Scf02509g10002	AT3G12640	RNA binding (RRM/RBD/RNP motifs) family protein	-0.852421	0.0140375	-1.08681	0.0113218
Niben101Scf02541g08002	AT1G11650	RNA-binding (RRM/RBD/RNP motifs) family protein	-0.19059	0.179859	-0.3741	0.0240007
Niben101Scf02564g09003	AT1G51580	RNA-binding KH domain-containing protein	-0.668107	0.0038562	-0.733846	0.00395994
Niben101Scf02582g00004	AT3G44600	cyclophilin71	-0.197616	0.145277	-0.401809	0.0212948
Niben101Scf02589g00002	AT3G06480	DEAD box RNA helicase family protein	-0.699181	0.0493372	-1.14609	0.0412517
Niben101Scf02752g05011	AT5G18620	chromatin remodeling factor17	-0.414395	0.044037	-0.738979	0.00968567
Niben101Scf02762g01005	AT5G26742	DEAD box RNA helicase (RH3)	-0.328201	0.204487	-0.624169	0.0301089
Niben101Scf02771g01007	AT3G12580	heat shock protein 70	-0.0372969	0.871433	-0.126353	0.574244
Niben101Scf02772g05001	AT3G02530	TCP-1/cpn60 chaperonin family protein	-0.298519	0.026443	-0.440643	0.00261656
Niben101Scf02774g03007	AT5G37720	ALWAYS EARLY 4	-1.94592	0.00610816	-2.07586	0.00823491
Niben101Scf02797g00005	AT3G13224	RNA-binding (RRM/RBD/RNP motifs) family protein	-0.153152	0.0973948	-0.305678	0.00250157
Niben101Scf02838g04007	AT5G20200	nucleoporin-related	-0.96847	0.00521638	-0.788017	0.00710617
Niben101Scf02840g01012	AT5G15270	RNA-binding KH domain-containing protein	-0.294364	0.158619	-0.102504	0.51657
Niben101Scf02842g00021	AT3G22320	Eukaryotic rpb5 RNA polymerase subunit family protein	-0.203409	0.402762	-0.253366	0.29799
Niben101Scf02864g07004	AT2G44710	RNA-binding (RRM/RBD/RNP motifs) family protein	-0.616399	0.0416268	-0.420051	0.0658945
Niben101Scf02869g17006	AT3G55440	triosephosphate isomerase	-0.451842	0.0247894	-0.290192	0.459586
Niben101Scf02908g03006	AT2G16950	transportin 1	-0.37633	0.134521	-0.303639	0.0663505
Niben101Scf02909g02010	AT1G50920	Nucleolar GTP-binding protein	-1.46383	0.042237	-1.64259	0.0479629
Niben101Scf02944g00001	AT5G13480	Transducin/WD40 repeat-like superfamily protein	-0.394867	0.525644	-0.483102	0.457957
Niben101Scf02944g02003	AT4G32420	Cyclophilin-like peptidyl-prolyl cis-trans isomerase family protein	-1.65287	0.000342327	-2.15757	0.000121936
Niben101Scf02949g03010	AT1G13190	RNA-binding (RRM/RBD/RNP motifs) family protein	-0.180896	0.236372	-0.433617	0.0456418
Niben101Scf02957g01014	AT3G14750		-0.555777	0.150992	-0.783039	0.0711273
Niben101Scf03015g05008	AT5G15270	RNA-binding KH domain-containing protein	-0.326973	0.263047	-0.361317	0.222374
Niben101Scf03049g07019	AT3G06480	DEAD box RNA helicase family protein	-0.480566	0.0601564	-0.800023	0.013573
Niben101Scf03056g02008	AT3G25920	ribosomal protein L15	-0.981415	0.00837302	-0.977102	0.0050807
Niben101Scf03064g03010	AT1G79280	nuclear pore anchor	-1.05356	0.107473	-1.1969	0.0734434
Niben101Scf03113g02002	AT1G33120	Ribosomal protein L6 family	-0.0248309	0.834349	-0.0085276	0.94836
Niben101Scf03113g03018	AT1G09340	chloroplast RNA binding	-0.533149	0.00735796	-0.110704	0.307665
Niben101Scf03138g01017	AT5G04800	Ribosomal S17 family protein	-0.613248	0.0473585	-0.558634	0.0827599
Niben101Scf03169g04007	AT5G46070	Guanylate-binding family protein	-0.426358	0.0120357	-0.984042	0.000322344
Niben101Scf03184g01002	AT4G26000	RNA-binding KH domain-containing protein	-0.250103	0.0335902	-0.254987	0.0271318
Niben101Scf03209g00029	AT1G18540	Ribosomal protein L6 family protein	-0.577334	0.0921887	-0.446833	0.139186
Niben101Scf03213g02014	AT1G17070	GC-rich sequence DNA-binding factor-like protein with Tuftelin interacting domain	-0.597565	0.212191	-0.480095	0.249861
Niben101Scf03237g00002	AT5G16270	sister chromatid cohesion 1 protein 4	-0.942446	0.0290485	-0.928013	0.0303456
Niben101Scf03255g01001	AT5G47690	binding	-0.728928	0.0320669	-1.2641	0.00387698
Niben101Scf03255g03001	AT5G10060	ENTH/VHS family protein	-0.3717	0.0757373	-0.414186	0.0510216
Niben101Scf03273g02008	AT2G47610	Ribosomal protein L7Ae/L30e/S12e/Gadd45 family protein	-0.515544	0.0406723	-0.249332	0.363394
Niben101Scf03313g00020	AT2G03150	ATP/GTP-binding protein family	-1.70614	0.0218403	-1.9992	0.0163241
Niben101Scf03370g00001	AT1G65440	global transcription factor group B1	-0.88463	0.0145877	-0.969759	0.00886947
Niben101Scf03390g08002	AT3G06720	importin alpha isoform 1	-0.546378	0.024881	-0.20934	0.258476
Niben101Scf03396g07014	AT5G19820	ARM repeat superfamily protein	-0.379449	0.0944399	-0.40591	0.0816402
Niben101Scf03413g01002	AT1G30240		-0.347481	0.100195	-0.68985	0.0213803
Niben101Scf03427g07002	AT5G46070	Guanylate-binding family protein	-0.708375	0.000306697	-0.567709	0.00210852
Niben101Scf03432g00008	AT3G22440	FRIGIDA-like protein	-0.39858	0.0394055	-0.320956	0.074317
Niben101Scf03435g01017	AT1G09770	cell division cycle 5	-0.428249	0.0111394	-0.506309	0.00975503
Niben101Scf03449g01014	AT1G59600	ZCW7	-0.634876	0.0142333	-0.561662	0.0137427
Niben101Scf03528g01003	AT2G02470	alfin-like 6	-0.549604	0.0111226	-0.684207	0.00779224
Niben101Scf03570g01013	AT1G04340	HR-like lesion-inducing protein-related	-0.21153	0.131905	-0.359409	0.0993087
Niben101Scf03572g02005	AT3G03960	TCP-1/cpn60 chaperonin family protein	-0.225699	0.108698	-0.605795	0.00763818
Niben101Scf03584g01006	AT4G31700	ribosomal protein S6	-1.22632	7.00484e-06	-1.08631	0.00530993
Niben101Scf03670g00002	AT2G01710	Chaperone DnaJ-domain superfamily protein	-0.482545	0.0447712	-0.396517	0.082618
Niben101Scf03673g03005	AT5G66010	RNA-binding (RRM/RBD/RNP motifs) family protein	-0.0268278	0.855032	-0.0622494	0.67693
Niben101Scf03683g03014	AT2G39840	type one serine/threonine protein phosphatase 4	-0.451816	0.278842	-0.252073	0.44102
Niben101Scf03733g03005	AT4G26455	WPP domain interacting protein 1	-0.146149	0.218588	-0.253843	0.0391522
Niben101Scf03737g06014	AT3G42170	BED zinc finger ;hAT family dimerisation domain	-0.455791	0.00620771	-0.604159	0.00377351
Niben101Scf03778g01027	AT3G13920	eukaryotic translation initiation factor 4A1	-0.401666	0.0306041	-0.50849	0.0166092
Niben101Scf03852g00025	AT2G35160	SU(VAR)3-9 homolog 5	-0.477588	0.361662	-0.603417	0.27634
Niben101Scf03906g05007	AT1G15200	protein-protein interaction regulator family protein	-0.537928	0.00948471	-0.809193	0.00185611
Niben101Scf03932g04008	AT5G46190	RNA-binding KH domain-containing protein	-0.921606	0.00604511	-0.971711	0.00495637
Niben101Scf03934g01018	AT2G20330	Transducin/WD40 repeat-like superfamily protein	-0.199075	0.291374	-0.330693	0.118566
Niben101Scf03948g01009	AT3G04610	RNA-binding KH domain-containing protein	-0.208434	0.183213	-0.468174	0.0262646
Niben101Scf03978g04007	AT1G24706	THO2	-0.934495	0.0542811	-1.03183	0.0437969
Niben101Scf03983g00042	AT5G57580	Calmodulin-binding protein	-0.261682	0.162138	-0.443035	0.0421623
Niben101Scf04040g01013	AT4G31430		-0.159691	0.520665	-0.998504	0.00901663
Niben101Scf04053g03033	AT2G22780	peroxisomal NAD-malate dehydrogenase 1	-0.837936	0.00330519	-0.564244	0.0151404
Niben101Scf04071g02001	AT5G13020	Emsy N Terminus (ENT)/ plant Tudor-like domains-containing protein	-0.0844295	0.760143	-0.203725	0.425979
Niben101Scf04083g03015	AT5G53060	RNA-binding KH domain-containing protein	-0.292775	0.0104722	-0.23353	0.0218345
Niben101Scf04083g04045	AT5G53480	ARM repeat superfamily protein	-0.407174	0.00954021	-0.530009	0.000393685
Niben101Scf04096g01003	AT4G25550	Cleavage/polyadenylation specificity factor, 25kDa subunit	-0.5252	0.0298203	-0.247602	0.19557
Niben101Scf04098g00017	AT2G38730	Cyclophilin-like peptidyl-prolyl cis-trans isomerase family protein	-0.360046	0.105911	-0.457561	0.0566482
Niben101Scf04103g10003	AT4G28990	RNA-binding protein-related	-0.54245	0.0185054	-0.843639	0.0103032
Niben101Scf04156g00011	AT5G53480	ARM repeat superfamily protein	-0.348913	0.119005	-0.32758	0.124209
Niben101Scf04181g00024	AT5G48385	FRIGIDA-like protein	-0.46334	0.0853044	-0.502136	0.0733704
Niben101Scf04196g03017	AT5G15270	RNA-binding KH domain-containing protein	-0.364525	0.0726175	-0.342351	0.0855602
Niben101Scf04220g05015	AT3G21810	Zinc finger C-x8-C-x5-C-x3-H type family protein	-0.342606	0.0688672	-0.793411	0.0041703
Niben101Scf04232g00006	AT2G47330	P-loop containing nucleoside triphosphate hydrolases superfamily protein	-0.690032	0.0252728	-0.844788	0.012623
Niben101Scf04300g05005	AT3G05530	regulatory particle triple-A ATPase 5A	-0.14903	0.338934	-0.0371236	0.79677
Niben101Scf04318g02011	AT2G05120	Nucleoporin, Nup133/Nup155-like	-0.279893	0.114605	-0.0908855	0.645484
Niben101Scf04329g05020	AT3G52660	RNA-binding (RRM/RBD/RNP motifs) family protein	-0.302751	0.117688	-0.381003	0.0681194
Niben101Scf04361g01001	AT2G30620	winged-helix DNA-binding transcription factor family protein	-1.40641	0.00135157	-1.75174	0.00160608
Niben101Scf04367g00012	AT5G55390	ENHANCED DOWNY MILDEW 2	-1.33095	0.0829302	-1.00546	0.122902
Niben101Scf04411g01004	AT2G41530	S-formylglutathione hydrolase	-0.135954	0.63449	-0.173888	0.560165
Niben101Scf04432g03004	AT4G16143	importin alpha isoform 2	-0.415656	0.272679	-0.215544	0.528177
Niben101Scf04448g02007	AT1G22780	Ribosomal protein S13/S18 family	-0.412193	0.0424005	-0.0925883	0.697301
Niben101Scf04485g02016	AT2G33410	RNA-binding (RRM/RBD/RNP motifs) family protein	-0.18504	0.0534354	-0.0921271	0.202051
Niben101Scf04503g01013	AT5G11390	WPP domain-interacting protein 1	-0.42352	0.123594	-0.0914292	0.717359
Niben101Scf04506g02002	AT1G27900	RNA helicase family protein	-0.411789	0.109503	-0.207471	0.337459
Niben101Scf04515g00010	AT2G06990	RNA helicase, ATP-dependent, SK12/DOB1 protein	-0.521944	0.00858973	-0.326384	0.0309999
Niben101Scf04529g00011	ATCG00160		-0.44581	0.0948617	-0.224791	0.327938
Niben101Scf04554g07021	AT4G26000	RNA-binding KH domain-containing protein	-0.240444	0.0407751	-0.0472505	0.594058
Niben101Scf04574g05006	AT5G14520	pescadillo-related	-0.423076	0.338566	-0.661989	0.235003
Niben101Scf04583g00008	AT2G37220	RNA-binding (RRM/RBD/RNP motifs) family protein	-0.0721532	0.751632	-0.850589	0.0135755
Niben101Scf04592g00022	AT2G44710	RNA-binding (RRM/RBD/RNP motifs) family protein	-0.672717	0.0256941	-0.606188	0.0401147
Niben101Scf04638g01009	AT3G01540	DEAD box RNA helicase 1	-0.2836	0.331561	-0.103439	0.702361
Niben101Scf04653g02007	AT4G24770	31-kDa RNA binding protein	-0.813876	0.0467564	-0.524482	0.163495
Niben101Scf04659g00004	AT2G21660	cold, circadian rhythm, and rna binding 2	-0.706782	0.150307	-0.924208	0.0855441
Niben101Scf04719g00005	AT5G48385	FRIGIDA-like protein	-0.188777	0.19013	-0.17643	0.19039
Niben101Scf04738g05012	AT3G10650		-0.868511	0.00274017	-0.825446	0.00275455
Niben101Scf04778g00001	AT4G34430	DNA-binding family protein	-0.0112888	0.972431	-0.0885056	0.790192
Niben101Scf04797g00029	AT5G55310	DNA topoisomerase 1 beta	-0.312985	0.0175036	-0.69796	0.000564886
Niben101Scf04884g01013	AT5G65770	little nuclei4	-0.179655	0.342779	-0.168362	0.232326
Niben101Scf04901g00021	AT2G05840	20S proteasome subunit PAA2	-0.555634	0.0061399	-0.658081	0.00436948
Niben101Scf04959g00010	AT5G62190	DEAD box RNA helicase (PRH75)	-0.104303	0.764672	-0.342241	0.365967
Niben101Scf04990g00010	AT2G38560	transcript elongation factor IIS	-0.215955	0.442529	-0.159105	0.586415
Niben101Scf05100g01013	AT3G52150	RNA-binding (RRM/RBD/RNP motifs) family protein	-0.256951	0.226409	-0.133615	0.550331
Niben101Scf05142g00023	ATCG00900		-0.344103	0.226611	-0.0995345	0.655043
Niben101Scf05175g03010	AT5G08550	GC-rich sequence DNA-binding factor-like protein	-0.158264	0.42429	-0.211199	0.281555
Niben101Scf05193g01008	AT2G36480	ENTH/VHS family protein	-0.777832	0.00895583	-0.785056	0.00820607
Niben101Scf05233g00010	AT2G32910	DCD (Development and Cell Death) domain protein	-0.369565	0.14616	-0.438674	0.0986681
Niben101Scf05279g01002	AT2G21660	cold, circadian rhythm, and rna binding 2	-0.687644	0.0578716	-0.795887	0.0382035
Niben101Scf05294g00031	AT2G34040	Apoptosis inhibitory protein 5 (API5)	-0.72818	0.0730371	-0.846751	0.0454663
Niben101Scf05296g00007	AT2G39810	ubiquitin-protein ligases	-0.409345	0.00595519	-0.227099	0.139602
Niben101Scf05374g01018	AT5G47690	binding	-0.572205	0.0171121	-0.834278	0.00355414
Niben101Scf05375g01004	AT1G03910		-0.558795	0.013358	-1.03999	0.00100224
Niben101Scf05387g08003	AT1G30460	cleavage and polyadenylation specificity factor 30	-0.524834	0.00165583	-0.547752	0.00167464
Niben101Scf05391g02002	AT5G46070	Guanylate-binding family protein	-0.0448466	0.607676	-0.0339354	0.701637
Niben101Scf05392g01018	AT2G36530	Enolase	-0.106835	0.397673	-0.0716255	0.553867
Niben101Scf05396g07006	AT3G15010	RNA-binding (RRM/RBD/RNP motifs) family protein	-0.142209	0.269312	-0.0891462	0.444576
Niben101Scf05419g00006	AT3G22430		-0.131922	0.150981	-0.0544809	0.423439
Niben101Scf05487g01002	AT3G04610	RNA-binding KH domain-containing protein	-0.431587	0.0139054	-0.484909	6.76296e-05
Niben101Scf05487g01009	AT2G30620	winged-helix DNA-binding transcription factor family protein	-1.27307	0.00245663	-1.7022	0.00130251
Niben101Scf05519g01004	AT2G41060	RNA-binding (RRM/RBD/RNP motifs) family protein	-0.207366	0.233876	-0.255781	0.154338
Niben101Scf05548g02005	AT1G20920	P-loop containing nucleoside triphosphate hydrolases superfamily protein	-2.70695	0.0468416	-2.39079	0.0595972
Niben101Scf05588g06007	AT2G27170	Structural maintenance of chromosomes (SMC) family protein	-0.341415	0.00448151	-0.473627	0.000953777
Niben101Scf05618g04003	AT5G15810	N2,N2-dimethylguanosine tRNA methyltransferase	-0.131799	0.231052	-0.481605	0.0068942
Niben101Scf05710g03032	AT4G38600	HEAT repeat ;HECT-domain (ubiquitin-transferase)	-1.35934	0.0674743	-0.986499	0.125541
Niben101Scf05711g00004	AT2G42520	P-loop containing nucleoside triphosphate hydrolases superfamily protein	-0.514533	0.0221962	-0.244273	0.148845
Niben101Scf05750g04010	AT1G27400	Ribosomal protein L22p/L17e family protein	-0.595538	0.0189036	-0.453786	0.0476011
Niben101Scf05800g02016	AT2G25170	chromatin remodeling factor CHD3 (PICKLE)	-0.247476	0.149541	-0.055619	0.764329
Niben101Scf05800g02020	AT4G31880		-0.725866	0.000924663	-0.957668	0.000287349
Niben101Scf05963g00026	AT3G26420	RNA-binding (RRM/RBD/RNP motifs) family protein with retrovirus zinc finger-like domain	-0.440067	0.0229701	-0.403908	0.0131502
Niben101Scf06088g00005	AT1G33680	KH domain-containing protein	-0.309018	0.00228936	-0.391205	0.0123104
Niben101Scf06180g00016	AT3G11830	TCP-1/cpn60 chaperonin family protein	-0.955467	0.127858	-1.01013	0.114278
Niben101Scf06183g01001	AT1G16470	proteasome subunit PAB1	-0.108652	0.504275	-0.0264161	0.850641
Niben101Scf06190g02009	AT5G51280	DEAD-box protein abstrakt, putative	-0.923594	0.00262598	-0.717286	0.0117549
Niben101Scf06238g01010	AT1G07670	endomembrane-type CA-ATPase 4	-0.0559643	0.772256	-0.215434	0.356562
Niben101Scf06277g05019	AT2G06990	RNA helicase, ATP-dependent, SK12/DOB1 protein	-0.441751	0.255638	-0.370693	0.31664
Niben101Scf06280g01006	AT5G15020	SIN3-like 2	-0.64568	0.0451516	-0.502581	0.0603211
Niben101Scf06311g01001	AT1G06970	cation/hydrogen exchanger 14	-0.266471	0.0920593	-0.0602175	0.585432
Niben101Scf06349g02015	AT3G27850	ribosomal protein L12-C	-0.241543	0.326185	-0.127879	0.569245
Niben101Scf06361g03003	AT4G39680	SAP domain-containing protein	-0.324055	0.0352229	-0.165444	0.218188
Niben101Scf06407g00012	AT3G60830	actin-related protein 7	-0.0788372	0.654719	-0.0772098	0.659119
Niben101Scf06412g04018	AT3G62310	RNA helicase family protein	-0.0458933	0.690894	-0.160794	0.201814
Niben101Scf06424g02028	AT3G05680	embryo defective 2016	-1.46964	0.0483252	-1.41001	0.0502996
Niben101Scf06430g00001	AT3G22590	PLANT HOMOLOGOUS TO PARAFIBROMIN	-0.392577	0.126532	-0.555101	0.0531051
Niben101Scf06436g01001	AT2G45640	SIN3 associated polypeptide P18	-0.0311367	0.841426	-0.205379	0.229457
Niben101Scf06518g00010	AT4G36960	RNA-binding (RRM/RBD/RNP motifs) family protein	-0.374434	0.101549	-0.387901	0.086472
Niben101Scf06545g00010	AT5G39850	Ribosomal protein S4	-0.906297	0.0490878	-0.689166	0.0705021
Niben101Scf06649g01003	AT2G47980	sister-chromatid cohesion protein 3	-0.65697	0.119955	-0.72345	0.096397
Niben101Scf06662g02024	AT4G17330	G2484-1 protein	-1.50449	0.00600074	-1.87073	0.00927024
Niben101Scf06754g01019	AT5G45190	Cyclin family protein	-0.462441	0.0335746	-0.443275	0.040106
Niben101Scf06761g00018	AT5G25220	KNOTTED1-like homeobox gene 3	-0.310673	0.0962708	-0.624693	0.0106022
Niben101Scf06789g04016	AT5G19320	RAN GTPase activating protein 2	-0.209666	0.184119	-0.239566	0.135426
Niben101Scf06826g08015	AT1G06680	photosystem II subunit P-1	-0.0797478	0.896882	-0.383215	0.420132
Niben101Scf06831g01009	AT5G12250	beta-6 tubulin	-0.105908	0.454481	-0.137321	0.540498
Niben101Scf06840g00009	ATCG00830		-0.732355	0.0813899	-0.808954	0.0835732
Niben101Scf06898g00001	AT5G12250	beta-6 tubulin	-0.157332	0.441633	-0.0904687	0.732158
Niben101Scf06901g01011	AT3G22990	ARM repeat superfamily protein	-0.271519	0.0512596	-0.466032	0.00491753
Niben101Scf06976g00014	AT1G80680	SUPPRESSOR OF AUXIN RESISTANCE 3	-0.904974	0.130028	-0.700159	0.20861
Niben101Scf06977g00024	AT5G61150	leo1-like family protein	-0.657932	0.00367171	-0.940754	0.000529381
Niben101Scf07036g00004	AT1G10390	Nucleoporin autopeptidase	-0.286571	0.0326974	-0.206137	0.0765277
Niben101Scf07049g01002	AT2G44710	RNA-binding (RRM/RBD/RNP motifs) family protein	-0.458034	0.195514	-0.724994	0.0888744
Niben101Scf07089g02018	AT2G41620	Nucleoporin interacting component (Nup93/Nic96-like) family protein	-0.231951	0.0443044	-0.0859315	0.435731
Niben101Scf07137g01013	AT3G03940	Protein kinase family protein	-0.252127	0.119269	-0.445597	0.0267295
Niben101Scf07161g00011	AT4G13930	serine hydroxymethyltransferase 4	-0.275397	0.0352356	-0.112542	0.191955
Niben101Scf07183g00016	AT5G11200	DEAD/DEAH box RNA helicase family protein	-0.731511	0.0707519	-0.604855	0.113512
Niben101Scf07364g00017	AT5G23540	Mov34/MPN/PAD-1 family protein	-0.27511	0.156074	-0.14084	0.427507
Niben101Scf07400g01008	AT2G02560	cullin-associated and neddylation dissociated	-0.94397	0.0963577	-1.02332	0.0833724
Niben101Scf07419g00003	AT3G22440	FRIGIDA-like protein	-0.222523	0.0874499	-0.167475	0.149386
Niben101Scf07438g04014	AT5G17920	Cobalamin-independent synthase family protein	-0.468183	0.00067256	-0.353072	0.0118748
Niben101Scf07451g00001	AT2G18510	RNA-binding (RRM/RBD/RNP motifs) family protein	-0.122735	0.484234	-0.27945	0.121399
Niben101Scf07474g00017	AT1G43850	SEUSS transcriptional co-regulator	-0.298888	0.34555	-0.508291	0.140595
Niben101Scf07549g02003	AT5G42920	THO complex, subunit 5	-0.188196	0.236763	-0.195184	0.214469
Niben101Scf07629g00001	AT2G13540	ARM repeat superfamily protein	-0.207148	0.175915	-0.135809	0.416921
Niben101Scf07629g00002	AT2G13540	ARM repeat superfamily protein	-0.0992361	0.409571	-0.473383	0.00456245
Niben101Scf07638g04005	AT5G11170	DEAD/DEAH box RNA helicase family protein	-0.295833	0.0570565	-0.347375	0.0377727
Niben101Scf07704g00001	AT5G04280	RNA-binding (RRM/RBD/RNP motifs) family protein with retrovirus zinc finger-like domain	-1.00369	0.0291113	-1.19285	0.0189116
Niben101Scf07727g01004	AT3G52090	DNA-directed RNA polymerase, RBP11-like	-0.262059	0.565609	-0.528801	0.263209
Niben101Scf07748g01001	AT2G30620	winged-helix DNA-binding transcription factor family protein	-1.22951	0.00166496	-1.69735	1.71379e-05
Niben101Scf07788g03005	AT5G40490	RNA-binding (RRM/RBD/RNP motifs) family protein	-0.273679	0.0575835	-0.214958	0.0891786
Niben101Scf07863g00013	AT4G35800	RNA polymerase II large subunit	-0.441931	0.00311588	-0.570541	0.000691593
Niben101Scf07937g03003	AT5G10270	cyclin-dependent kinase C;1	-0.495804	0.0886141	-0.106773	0.649069
Niben101Scf07945g01002	AT4G40030	Histone superfamily protein	-0.423583	0.0434105	-0.73219	0.00603999
Niben101Scf07984g02015	AT5G48300	ADP glucose pyrophosphorylase 1	-0.179031	0.532769	-0.201141	0.471837
Niben101Scf08142g00018	AT3G15010	RNA-binding (RRM/RBD/RNP motifs) family protein	-0.117799	0.0760717	-0.0926855	0.175706
Niben101Scf08175g01008	AT1G27595		-1.32336	0.0616788	-1.35046	0.0598182
Niben101Scf08242g01013	AT2G44710	RNA-binding (RRM/RBD/RNP motifs) family protein	-0.40356	0.181705	-0.53779	0.0963867
Niben101Scf08298g03011	AT4G29040	regulatory particle AAA-ATPase 2A	-0.425145	0.0696723	-0.197284	0.300993
Niben101Scf08334g00002	AT1G61010	cleavage and polyadenylation specificity factor 73-I	-0.0990492	0.55467	-0.141126	0.410665
Niben101Scf08357g02002	AT5G15270	RNA-binding KH domain-containing protein	-0.730837	0.00689263	-0.703487	0.0108643
Niben101Scf08445g02019	AT2G02160	CCCH-type zinc finger family protein	-0.589691	0.056913	-0.81903	0.019111
Niben101Scf08446g01007	AT4G21710	DNA-directed RNA polymerase family protein	-0.640405	0.0672349	-0.593194	0.0800222
Niben101Scf08606g00007	AT5G64360	Chaperone DnaJ-domain superfamily protein	-0.642895	0.0661153	-0.66512	0.0542844
Niben101Scf08651g00012	AT1G17370	oligouridylate binding protein 1B	-0.126359	0.215983	-0.506468	0.0209505
Niben101Scf08691g00013	AT2G37220	RNA-binding (RRM/RBD/RNP motifs) family protein	-0.249537	0.309444	-0.522239	0.0246624
Niben101Scf08724g01003	AT1G20960	U5 small nuclear ribonucleoprotein helicase, putative	-0.362708	0.0867397	-0.267625	0.188341
Niben101Scf08833g01006	AT1G09200	Histone superfamily protein	-0.729003	0.00170402	-1.16508	0.000344889
Niben101Scf09089g01036	AT3G11510	Ribosomal protein S11 family protein	-0.227814	0.104912	-0.330081	0.0749057
Niben101Scf09133g01003	AT5G06770	KH domain-containing protein / zinc finger (CCCH type) family protein	-0.310943	0.119693	-0.438404	0.065357
Niben101Scf09621g00001	AT5G30510	ribosomal protein S1	-0.572526	0.132687	-0.250258	0.427598
Niben101Scf09628g00021	AT1G32130	Transcription elongation factor (TFIIS) family protein	-0.849381	0.00477827	-0.609819	0.0159833
Niben101Scf09703g02014	AT4G16280	RNA binding;abscisic acid binding	-0.446164	0.00163686	-0.371752	0.00491572
Niben101Scf09978g01021	AT2G34040	Apoptosis inhibitory protein 5 (API5)	-0.787736	0.0234565	-0.750233	0.032516
Niben101Scf10002g00006	AT5G14320	Ribosomal protein S13/S18 family	-0.00326412	0.988503	-0.0561546	0.67081
Niben101Scf10067g02018	AT3G56860	UBP1-associated protein 2A	-0.156548	0.347876	-0.335861	0.104887
Niben101Scf10228g00002	AT3G09630	Ribosomal protein L4/L1 family	-0.822983	0.00397959	-0.705468	0.0109839
Niben101Scf10305g00006	AT1G73100	SU(VAR)3-9 homolog 3	-0.662415	0.0597075	-0.554058	0.0918364
Niben101Scf10431g00006	AT5G09860	nuclear matrix protein-related	-0.888825	0.0533245	-0.634895	0.116557
Niben101Scf10498g00017	AT3G20890	RNA-binding (RRM/RBD/RNP motifs) family protein	-0.163263	0.159336	-0.14298	0.271046
Niben101Scf10671g00009	AT1G18800	NAP1-related protein 2	-0.575413	0.0805079	-0.577973	0.0811537
Niben101Scf10798g00006	AT3G13580	Ribosomal protein L30/L7 family protein	-0.327166	0.0570233	-0.0827435	0.674557
Niben101Scf10877g00004	AT5G56900	CwfJ-like family protein / zinc finger (CCCH-type) family protein	-0.290487	0.693406	-0.711252	0.415941
Niben101Scf10919g01035	AT4G38890	FMN-linked oxidoreductases superfamily protein	-0.637899	0.0426689	-0.680452	0.0451068
Niben101Scf10920g01028	AT5G06600	ubiquitin-specific protease 12	-0.251904	0.194705	-0.264725	0.177488
Niben101Scf11019g01008	AT3G10650		-0.774568	0.00254532	-0.727042	0.00342221
Niben101Scf11107g00015	AT2G17930	Phosphatidylinositol 3- and 4-kinase family protein with FAT domain	-1.43881	0.0160105	-1.16267	0.0548601
Niben101Scf11162g00002	AT1G68910	WPP domain-interacting protein 2	-0.12048	0.165817	-0.23099	0.0337515
Niben101Scf11355g01023	AT1G67230	little nuclei1	-1.25007	0.00111545	-1.33467	0.0013301
Niben101Scf11491g02007	AT1G48830	Ribosomal protein S7e family protein	-0.361597	0.147677	-0.20833	0.374894
Niben101Scf11552g03009	AT1G28420	homeobox-1	-0.801621	0.0130778	-0.833065	0.00431228
Niben101Scf11723g00017	AT1G03330	Small nuclear ribonucleoprotein family protein	-0.206113	0.337781	-0.170395	0.386356
Niben101Scf11757g04006	AT3G58110		-0.0886915	0.669172	-0.0947866	0.685229
Niben101Scf11806g00009	AT1G32490	RNA helicase family protein	-0.451993	0.151459	-0.387328	0.184024
Niben101Scf11825g00004	AT1G75660	5'-3' exoribonuclease 3	-0.229276	0.0972479	-0.423519	0.0166427
Niben101Scf11844g02013	AT5G42970	Proteasome component (PCI) domain protein	-0.101839	0.416121	-0.129726	0.395844
Niben101Scf11899g00018	AT1G51580	RNA-binding KH domain-containing protein	-0.453286	0.0229386	-0.393247	0.0299644
Niben101Scf12089g00028	AT4G11790	Pleckstrin homology (PH) domain superfamily protein	-0.0333709	0.851334	-0.142951	0.471731
Niben101Scf12154g01013	AT5G59950	RNA-binding (RRM/RBD/RNP motifs) family protein	-0.799627	0.0453993	-0.598756	0.0777061
Niben101Scf12159g08001	AT3G54560	histone H2A 11	-0.570396	0.102716	-0.86866	0.0350007
Niben101Scf12210g04021	AT1G23230		-0.747329	0.0861458	-0.14685	0.587156
Niben101Scf12339g01014	AT3G43240	ARID/BRIGHT DNA-binding domain-containing protein	-0.314756	0.244209	-0.128072	0.517799
Niben101Scf12382g00017	AT1G73100	SU(VAR)3-9 homolog 3	-0.321082	0.147382	-0.193769	0.353923
Niben101Scf12383g01002	AT1G60200	splicing factor PWI domain-containing protein / RNA recognition motif (RRM)-containing protein	-1.08696	0.0270424	-1.05958	0.0330691
Niben101Scf12848g00006	AT4G26000	RNA-binding KH domain-containing protein	-0.378755	0.168273	-0.131461	0.602331
Niben101Scf12868g00008	AT5G02500	heat shock cognate protein 70-1	-0.236634	0.0589078	-0.115416	0.21548
Niben101Scf13057g00014	AT5G14170	SWIB/MDM2 domain superfamily protein	-0.350869	0.0763829	-0.420183	0.028214
Niben101Scf13164g00010	AT4G16143	importin alpha isoform 2	-0.494364	0.0351407	-0.358766	0.0815946
Niben101Scf13411g05026	AT3G08590	Phosphoglycerate mutase, 2,3-bisphosphoglycerate-independent	-0.482491	0.0293497	-0.406943	0.0597193
Niben101Scf13683g01004	AT3G12130	KH domain-containing protein / zinc finger (CCCH type) family protein	-0.0783977	0.638772	-0.142995	0.419676
Niben101Scf13929g00001	AT5G59950	RNA-binding (RRM/RBD/RNP motifs) family protein	-0.84514	0.00740125	-0.87538	0.00681211
Niben101Scf13942g00028	AT1G05190	Ribosomal protein L6 family	-0.118621	0.568533	-0.00157211	0.993398
Niben101Scf14009g00002	AT5G40490	RNA-binding (RRM/RBD/RNP motifs) family protein	-0.293578	0.347677	-0.606282	0.0970589
Niben101Scf14010g01001	AT3G55280	ribosomal protein L23AB	-0.283419	0.0729964	-0.152158	0.496324
Niben101Scf14022g00012	AT2G06210	binding	-0.409595	0.0591116	-0.463274	0.043049
Niben101Scf14295g00012	AT5G16270	sister chromatid cohesion 1 protein 4	-0.806849	0.0867439	-0.555192	0.161768
Niben101Scf14577g01001	AT5G46210	cullin4	-1.47931	0.0249919	-1.72403	0.0133467
Niben101Scf14591g00002	AT3G52660	RNA-binding (RRM/RBD/RNP motifs) family protein	-0.532124	0.131241	-0.213323	0.452726
Niben101Scf14717g00010	AT2G17360	Ribosomal protein S4 (RPS4A) family protein	-0.62802	0.0160101	-0.328628	0.182337
Niben101Scf14977g00008	AT4G10710	global transcription factor C	-0.0114087	0.944228	-0.407322	0.0361216
Niben101Scf15360g00006	AT4G32720	La protein 1	-0.212671	0.174598	-0.240523	0.137766
Niben101Scf15437g02016	AT5G54600	Translation protein SH3-like family protein	-0.212315	0.371911	-0.055157	0.794862
Niben101Scf15533g00020	AT4G21670	C-terminal domain phosphatase-like 1	-0.031316	0.910246	-0.0252434	0.928119
Niben101Scf15995g01010	AT4G08350	global transcription factor group A2	-0.467403	0.0265692	-0.563267	0.0175409
Niben101Scf16592g00007	AT5G63120	P-loop containing nucleoside triphosphate hydrolases superfamily protein	-0.775728	0.0143244	-0.72748	0.0165228
Niben101Scf16660g01016	AT1G18450	actin-related protein 4	-0.141059	0.243501	-0.173191	0.15167
Niben101Scf17422g00018	AT2G15430	DNA-directed RNA polymerase family protein	-0.20476	0.0434588	-0.0884552	0.228293
Niben101Scf17490g00019	AT3G07170	Sterile alpha motif (SAM) domain-containing protein	-0.538121	0.071755	-0.701803	0.0337765
Niben101Scf17514g00013	AT4G00830	RNA-binding (RRM/RBD/RNP motifs) family protein	-0.198894	0.107603	-0.111928	0.335257
Niben101Scf18047g00005	AT2G19520	Transducin family protein / WD-40 repeat family protein	-0.134475	0.365079	-0.574355	0.00665407
Niben101Scf18551g00017	AT1G78300	general regulatory factor 2	-0.13036	0.547281	-0.11667	0.646017
Niben101Scf18879g04004	AT1G44910	pre-mRNA-processing protein 40A	-0.978709	0.00757475	-0.949716	0.00949109
Niben101Scf20389g00007	AT4G02570	cullin 1	-0.144997	0.649236	-0.25199	0.453915
Niben101Scf20492g00004	AT3G04590	AT hook motif DNA-binding family protein	-0.394089	0.118926	-0.560649	0.0486342
Niben101Scf22781g00001	AT1G67230	little nuclei1	-0.827032	0.00585886	-1.04736	0.00612009
Niben101Scf23282g01004	AT1G70180	Sterile alpha motif (SAM) domain-containing protein	-0.87197	0.00473091	-0.877748	0.00274125
Niben101Scf27265g00025	AT3G27430	N-terminal nucleophile aminohydrolases (Ntn hydrolases) superfamily protein	-0.158863	0.454707	-0.272451	0.232968
Niben101Scf32212g00014	AT5G26360	TCP-1/cpn60 chaperonin family protein	-0.449441	0.0415792	-0.700575	0.0135546
Niben101Scf32453g00001	AT3G49010	breast basic conserved 1	-0.511221	0.0213913	-0.53413	0.0689866
Niben101Scf33352g00001	AT1G55150	DEA(D/H)-box RNA helicase family protein	-0.338491	0.0269488	-0.345605	0.0215995
Niben101Scf37685g00004	AT2G26460	RED family protein	-0.309043	0.121331	-0.475121	0.0389939
