## Supplementary table 3 for "Proteome profiling of plant Cajal bodies uncovers kingdom-specific components"

### Sheet: Sheet1
Supplementary table 3. Proteins labelled by AtU2B''-TurboID, AtSmD3-TurboID, and Nbcoilin-TurboID, compared to TurboID-only controls.
Niben101_ID	TAIR10_ID	Category	TAIR10.description	Overlaps
Niben101Ctg01885g00002	AT2G41060	SmD3_TurboID	RNA-binding (RRM/RBD/RNP motifs) family protein	smd3+u2b
Niben101Ctg13108g00001	AT1G67170	SmD3_TurboID		smd3+u2b
Niben101Ctg13733g00003	AT5G17330	SmD3_TurboID	glutamate decarboxylase	smd3+u2b
Niben101Ctg14076g00001	AT3G23390	SmD3_TurboID	Zinc-binding ribosomal protein family protein	coilin+smd3+u2b
Niben101Ctg14080g00002	AT4G01310	SmD3_TurboID	Ribosomal L5P family protein	coilin+smd3
Niben101Ctg14396g00002	AT3G13224	SmD3_TurboID	RNA-binding (RRM/RBD/RNP motifs) family protein	smd3+u2b
Niben101Ctg14954g00005	AT4G37120	SmD3_TurboID	Pre-mRNA splicing Prp18-interacting factor	smd3+u2b
Niben101Scf00051g00011	AT1G11650	SmD3_TurboID	RNA-binding (RRM/RBD/RNP motifs) family protein	smd3
Niben101Scf00058g08006	AT3G22430	SmD3_TurboID		smd3+u2b
Niben101Scf00063g02016	AT2G37270	SmD3_TurboID	ribosomal protein 5B	smd3+u2b
Niben101Scf00069g02007	AT4G02450	SmD3_TurboID	HSP20-like chaperones superfamily protein	smd3
Niben101Scf00078g02001	AT1G33120	SmD3_TurboID	Ribosomal protein L6 family	smd3
Niben101Scf00095g08004	AT3G07660	SmD3_TurboID	Kinase-related protein of unknown function (DUF1296)	smd3
Niben101Scf00108g03025	AT4G29510	SmD3_TurboID	arginine methyltransferase 11	smd3
Niben101Scf00110g01011	AT2G09990	SmD3_TurboID	Ribosomal protein S5 domain 2-like superfamily protein	smd3+u2b
Niben101Scf00117g00006	AT1G61580	SmD3_TurboID	R-protein L3 B	smd3
Niben101Scf00117g00007	AT1G07320	SmD3_TurboID	ribosomal protein L4	smd3+u2b
Niben101Scf00117g02019	AT4G24280	SmD3_TurboID	chloroplast heat shock protein 70-1	smd3+u2b
Niben101Scf00121g00019	AT1G18080	SmD3_TurboID	Transducin/WD40 repeat-like superfamily protein	smd3+u2b
Niben101Scf00133g01004	AT2G40300	SmD3_TurboID	ferritin 4	smd3+u2b
Niben101Scf00149g01014	AT3G08910	SmD3_TurboID	DNAJ heat shock family protein	smd3
Niben101Scf00159g07004	AT3G07810	SmD3_TurboID	RNA-binding (RRM/RBD/RNP motifs) family protein	smd3
Niben101Scf00167g04017	ATCG00150	SmD3_TurboID		smd3+u2b
Niben101Scf00167g04018	ATCG00130	SmD3_TurboID		smd3
Niben101Scf00170g04004	AT5G60030	SmD3_TurboID		smd3+u2b
Niben101Scf00173g09006	ATCG00480	SmD3_TurboID		smd3+u2b
Niben101Scf00176g02010	AT1G11480	SmD3_TurboID	eukaryotic translation initiation factor-related	smd3
Niben101Scf00206g00033	AT2G19730	SmD3_TurboID	Ribosomal L28e protein family	coilin+smd3
Niben101Scf00213g02005	AT5G50920	SmD3_TurboID	CLPC homologue 1	coilin+smd3+u2b
Niben101Scf00218g00007	AT5G47010	SmD3_TurboID	RNA helicase, putative	smd3
Niben101Scf00219g02015	AT1G47480	SmD3_TurboID	alpha/beta-Hydrolases superfamily protein	smd3
Niben101Scf00234g01010	AT3G21215	SmD3_TurboID	RNA-binding (RRM/RBD/RNP motifs) family protein	smd3+u2b
Niben101Scf00244g03017	AT2G38610	SmD3_TurboID	RNA-binding KH domain-containing protein	smd3
Niben101Scf00247g04006	AT4G03110	SmD3_TurboID	RNA-binding protein-defense related 1	smd3
Niben101Scf00254g02007	AT4G01370	SmD3_TurboID	MAP kinase 4	smd3
Niben101Scf00262g02011	AT3G54210	SmD3_TurboID	Ribosomal protein L17 family protein	smd3
Niben101Scf00294g03034	AT3G09630	SmD3_TurboID	Ribosomal protein L4/L1 family	smd3+u2b
Niben101Scf00298g00004	AT3G14100	SmD3_TurboID	RNA-binding (RRM/RBD/RNP motifs) family protein	smd3
Niben101Scf00308g01003	AT3G49530	SmD3_TurboID	NAC domain containing protein 62	smd3
Niben101Scf00313g07005	AT5G17540	SmD3_TurboID	HXXXD-type acyl-transferase family protein	smd3
Niben101Scf00315g01011	AT3G44110	SmD3_TurboID	DNAJ homologue 3	smd3
Niben101Scf00317g02010	AT4G17330	SmD3_TurboID	G2484-1 protein	smd3+u2b
Niben101Scf00321g04010	AT3G18890	SmD3_TurboID	NAD(P)-binding Rossmann-fold superfamily protein	smd3+u2b
Niben101Scf00369g03015	AT3G62770	SmD3_TurboID	Transducin/WD40 repeat-like superfamily protein	smd3
Niben101Scf00369g09020	AT5G27720	SmD3_TurboID	Small nuclear ribonucleoprotein family protein	smd3
Niben101Scf00369g12009	AT3G05560	SmD3_TurboID	Ribosomal L22e protein family	smd3+u2b
Niben101Scf00369g24005	AT5G27030	SmD3_TurboID	TOPLESS-related 3	smd3
Niben101Scf00369g24006	AT2G40650	SmD3_TurboID	PRP38 family protein	smd3+u2b
Niben101Scf00381g09020	AT1G21630	SmD3_TurboID	Calcium-binding EF hand family protein	smd3
Niben101Scf00383g03001	AT2G18193	SmD3_TurboID	P-loop containing nucleoside triphosphate hydrolases superfamily protein	smd3
Niben101Scf00394g03001	AT2G25970	SmD3_TurboID	KH domain-containing protein	smd3+u2b
Niben101Scf00419g01007	AT1G05190	SmD3_TurboID	Ribosomal protein L6 family	smd3
Niben101Scf00419g08008	AT3G55290	SmD3_TurboID	NAD(P)-binding Rossmann-fold superfamily protein	smd3
Niben101Scf00428g15006	AT4G17560	SmD3_TurboID	Ribosomal protein L19 family protein	CB+smd3
Niben101Scf00436g06006	AT3G44890	SmD3_TurboID	ribosomal protein L9	CB+smd3+u2b
Niben101Scf00438g01014	AT2G43410	SmD3_TurboID	RNA binding	smd3+u2b
Niben101Scf00454g00002	AT5G51300	SmD3_TurboID	splicing factor-related	smd3+u2b
Niben101Scf00505g01005	AT2G47850	SmD3_TurboID	Zinc finger C-x8-C-x5-C-x3-H type family protein	smd3
Niben101Scf00525g03009	AT5G22060	SmD3_TurboID	DNAJ homologue 2	smd3
Niben101Scf00536g01002	AT2G42740	SmD3_TurboID	ribosomal protein large subunit 16A	smd3+u2b
Niben101Scf00568g04001	ATCG00160	SmD3_TurboID		smd3+u2b
Niben101Scf00570g02007	AT1G26110	SmD3_TurboID	decapping 5	smd3
Niben101Scf00581g03001	AT4G18810	SmD3_TurboID	NAD(P)-binding Rossmann-fold superfamily protein	smd3+u2b
Niben101Scf00592g04004	AT4G35890	SmD3_TurboID	winged-helix DNA-binding transcription factor family protein	smd3
Niben101Scf00626g02015	AT5G23860	SmD3_TurboID	tubulin beta 8	coilin+smd3
Niben101Scf00683g03020	ATCG00720	SmD3_TurboID		CB+coilin+smd3+u2b
Niben101Scf00690g04007	AT4G00231	SmD3_TurboID	ARM repeat superfamily protein	smd3
Niben101Scf00712g10025	AT1G20760	SmD3_TurboID	Calcium-binding EF hand family protein	smd3
Niben101Scf00736g04011	AT5G35530	SmD3_TurboID	Ribosomal protein S3 family protein	smd3+u2b
Niben101Scf00747g02021	AT3G14010	SmD3_TurboID	CTC-interacting domain 4	smd3
Niben101Scf00749g04008	AT3G11940	SmD3_TurboID	ribosomal protein 5A	smd3+u2b
Niben101Scf00777g03019	AT5G25540	SmD3_TurboID	CTC-interacting domain 6	smd3
Niben101Scf00793g01002	AT3G62310	SmD3_TurboID	RNA helicase family protein	smd3+u2b
Niben101Scf00793g07009	AT2G47330	SmD3_TurboID	P-loop containing nucleoside triphosphate hydrolases superfamily protein	smd3+u2b
Niben101Scf00811g01003	AT2G04550	SmD3_TurboID	indole-3-butyric acid response 5	smd3+u2b
Niben101Scf00825g03003	AT4G18100	SmD3_TurboID	Ribosomal protein L32e	smd3
Niben101Scf00858g01009	AT5G54600	SmD3_TurboID	Translation protein SH3-like family protein	smd3
Niben101Scf00870g02011	AT5G19330	SmD3_TurboID	ARM repeat protein interacting with ABF2	smd3
Niben101Scf00904g03011	AT5G10530	SmD3_TurboID	Concanavalin A-like lectin protein kinase family protein	smd3
Niben101Scf00920g06003	AT2G32700	SmD3_TurboID	LEUNIG_homolog	smd3+u2b
Niben101Scf00944g06005	AT4G27090	SmD3_TurboID	Ribosomal protein L14	smd3
Niben101Scf00991g03010	AT5G67530	SmD3_TurboID	plant U-box 49	smd3+u2b
Niben101Scf01008g03012	AT4G28440	SmD3_TurboID	Nucleic acid-binding, OB-fold-like protein	smd3
Niben101Scf01009g01015	AT3G09560	SmD3_TurboID	Lipin family protein	smd3
Niben101Scf01020g00017	AT1G29370	SmD3_TurboID	Kinase-related protein of unknown function (DUF1296)	smd3
Niben101Scf01026g03023	AT3G08505	SmD3_TurboID	zinc finger (CCCH-type/C3HC4-type RING finger) family protein	smd3
Niben101Scf01048g00008	AT2G22660	SmD3_TurboID	Protein of unknown function (duplicated DUF1399)	smd3
Niben101Scf01051g09003	AT4G22670	SmD3_TurboID	HSP70-interacting protein 1	smd3
Niben101Scf01063g07013	AT5G17020	SmD3_TurboID	exportin 1A	smd3
Niben101Scf01076g04002	AT1G01370	SmD3_TurboID	Histone superfamily protein	coilin+smd3+u2b
Niben101Scf01109g00004	AT1G32790	SmD3_TurboID	CTC-interacting domain 11	smd3
Niben101Scf01115g00001	AT2G47580	SmD3_TurboID	spliceosomal protein U1A	CB+smd3+u2b
Niben101Scf01148g02008	AT5G39740	SmD3_TurboID	ribosomal protein L5 B	smd3
Niben101Scf01171g06004	AT5G48760	SmD3_TurboID	Ribosomal protein L13 family protein	smd3+u2b
Niben101Scf01208g02002	ATCG00660	SmD3_TurboID		smd3
Niben101Scf01232g05005	AT5G23490	SmD3_TurboID		smd3
Niben101Scf01236g05002	AT1G48110	SmD3_TurboID	evolutionarily conserved C-terminal region 7	smd3
Niben101Scf01241g06003	ATCG00580	SmD3_TurboID		smd3
Niben101Scf01249g03027	AT5G65220	SmD3_TurboID	Ribosomal L29 family protein	coilin+smd3+u2b
Niben101Scf01295g05008	AT5G18550	SmD3_TurboID	Zinc finger C-x8-C-x5-C-x3-H type family protein	smd3
Niben101Scf01333g00001	AT2G32800	SmD3_TurboID	protein kinase family protein	smd3
Niben101Scf01392g01024	AT1G76940	SmD3_TurboID	RNA-binding (RRM/RBD/RNP motifs) family protein	smd3+u2b
Niben101Scf01394g01023	ATCG01120	SmD3_TurboID		smd3+u2b
Niben101Scf01413g00009	AT1G10580	SmD3_TurboID	Transducin/WD40 repeat-like superfamily protein	smd3+u2b
Niben101Scf01430g01004	AT3G16780	SmD3_TurboID	Ribosomal protein L19e family protein	smd3
Niben101Scf01436g03010	AT2G33800	SmD3_TurboID	Ribosomal protein S5 family protein	smd3
Niben101Scf01460g04019	AT1G15140	SmD3_TurboID	FAD/NAD(P)-binding oxidoreductase	smd3+u2b
Niben101Scf01475g00019	AT1G53540	SmD3_TurboID	HSP20-like chaperones superfamily protein	smd3
Niben101Scf01486g04010	AT2G16860	SmD3_TurboID	GCIP-interacting family protein	CB+smd3+u2b
Niben101Scf01491g02005	AT1G58380	SmD3_TurboID	Ribosomal protein S5 family protein	smd3
Niben101Scf01517g04012	AT3G14450	SmD3_TurboID	CTC-interacting domain 9	smd3
Niben101Scf01554g00001	ATCG00830	SmD3_TurboID		coilin+smd3+u2b
Niben101Scf01653g02022	AT3G55550	SmD3_TurboID	Concanavalin A-like lectin protein kinase family protein	smd3
Niben101Scf01664g03004	AT1G20110	SmD3_TurboID	RING/FYVE/PHD zinc finger superfamily protein	smd3+u2b
Niben101Scf01671g02001	AT1G09660	SmD3_TurboID	RNA-binding KH domain-containing protein	smd3
Niben101Scf01676g00009	AT5G66390	SmD3_TurboID	Peroxidase superfamily protein	smd3+u2b
Niben101Scf01701g07009	AT3G51030	SmD3_TurboID	thioredoxin H-type 1	smd3
Niben101Scf01702g04011	AT1G75660	SmD3_TurboID	5'-3' exoribonuclease 3	smd3
Niben101Scf01711g01004	AT1G79270	SmD3_TurboID	evolutionarily conserved C-terminal region 8	smd3
Niben101Scf01718g06002	AT2G16950	SmD3_TurboID	transportin 1	smd3
Niben101Scf01750g14030	AT1G08370	SmD3_TurboID	decapping 1	smd3
Niben101Scf01752g06014	AT4G26750	SmD3_TurboID	hydroxyproline-rich glycoprotein family protein	smd3+u2b
Niben101Scf01808g00012	AT1G24090	SmD3_TurboID	RNase H family protein	smd3
Niben101Scf01818g07004	AT3G61110	SmD3_TurboID	ribosomal protein S27	smd3
Niben101Scf01819g02018	AT2G02160	SmD3_TurboID	CCCH-type zinc finger family protein	smd3
Niben101Scf01837g01003	AT1G18440	SmD3_TurboID	Peptidyl-tRNA hydrolase family protein	smd3+u2b
Niben101Scf01847g02022	AT5G47790	SmD3_TurboID	SMAD/FHA domain-containing protein	smd3+u2b
Niben101Scf01968g00008	AT4G20440	SmD3_TurboID	small nuclear ribonucleoprotein associated protein B	CB+smd3
Niben101Scf01970g01025	AT1G09795	SmD3_TurboID	ATP phosphoribosyl transferase 2	smd3
Niben101Scf01971g01006	AT1G17860	SmD3_TurboID	Kunitz family trypsin and protease inhibitor protein	smd3+u2b
Niben101Scf01983g04019	AT3G14750	SmD3_TurboID		smd3+u2b
Niben101Scf01998g00005	AT1G48830	SmD3_TurboID	Ribosomal protein S7e family protein	coilin+smd3+u2b
Niben101Scf02008g00001	AT1G55460	SmD3_TurboID	DNA/RNA-binding protein Kin17, conserved region	coilin+smd3+u2b
Niben101Scf02010g01013	AT3G09500	SmD3_TurboID	Ribosomal L29 family protein	smd3+u2b
Niben101Scf02021g01005	AT3G63140	SmD3_TurboID	chloroplast stem-loop binding protein of 41 kDa	coilin+smd3+u2b
Niben101Scf02030g02011	AT1G52380	SmD3_TurboID	NUP50 (Nucleoporin 50 kDa) protein	smd3+u2b
Niben101Scf02031g08011	AT3G26560	SmD3_TurboID	ATP-dependent RNA helicase, putative	smd3+u2b
Niben101Scf02098g02013	AT3G25520	SmD3_TurboID	ribosomal protein L5	smd3
Niben101Scf02172g02008	AT5G61210	SmD3_TurboID	soluble N-ethylmaleimide-sensitive factor adaptor protein 33	smd3
Niben101Scf02182g13008	AT4G10070	SmD3_TurboID	KH domain-containing protein	smd3+u2b
Niben101Scf02232g00014	AT3G11510	SmD3_TurboID	Ribosomal protein S11 family protein	smd3+u2b
Niben101Scf02235g04023	ATCG00170	SmD3_TurboID		smd3+u2b
Niben101Scf02240g02009	AT3G49010	SmD3_TurboID	breast basic conserved 1	smd3+u2b
Niben101Scf02240g09006	ATCG00800	SmD3_TurboID		CB+smd3+u2b
Niben101Scf02243g00009	AT2G20450	SmD3_TurboID	Ribosomal protein L14	smd3
Niben101Scf02244g01010	AT1G24050	SmD3_TurboID	RNA-processing, Lsm domain	smd3
Niben101Scf02268g06007	AT2G22300	SmD3_TurboID	signal responsive 1	CB+smd3
Niben101Scf02275g03003	AT1G43190	SmD3_TurboID	polypyrimidine tract-binding protein 3	smd3
Niben101Scf02289g10016	AT5G15490	SmD3_TurboID	UDP-glucose 6-dehydrogenase family protein	smd3+u2b
Niben101Scf02297g08001	ATCG00470	SmD3_TurboID		coilin+smd3+u2b
Niben101Scf02323g01010	AT3G47570	SmD3_TurboID	Leucine-rich repeat protein kinase family protein	coilin+smd3
Niben101Scf02381g08015	AT3G58700	SmD3_TurboID	Ribosomal L5P family protein	smd3+u2b
Niben101Scf02395g02002	AT3G57150	SmD3_TurboID	homologue of NAP57	CB+smd3
Niben101Scf02402g01001	AT4G00660	SmD3_TurboID	RNAhelicase-like 8	smd3
Niben101Scf02509g10002	AT3G12640	SmD3_TurboID	RNA binding (RRM/RBD/RNP motifs) family protein	smd3
Niben101Scf02564g09003	AT1G51580	SmD3_TurboID	RNA-binding KH domain-containing protein	smd3+u2b
Niben101Scf02572g02024	AT3G16240	SmD3_TurboID	delta tonoplast integral protein	smd3
Niben101Scf02581g05011	AT1G09760	SmD3_TurboID	U2 small nuclear ribonucleoprotein A	CB+coilin+smd3+u2b
Niben101Scf02583g00004	AT2G37710	SmD3_TurboID	receptor lectin kinase	smd3
Niben101Scf02613g02007	AT2G34480	SmD3_TurboID	Ribosomal protein L18ae/LX family protein	smd3+u2b
Niben101Scf02622g12036	ATCG00900	SmD3_TurboID		smd3+u2b
Niben101Scf02637g01005	AT1G58684	SmD3_TurboID	Ribosomal protein S5 family protein	smd3
Niben101Scf02639g03012	AT2G39390	SmD3_TurboID	Ribosomal L29 family protein	smd3+u2b
Niben101Scf02653g06007	AT1G22360	SmD3_TurboID	UDP-glucosyl transferase 85A2	smd3
Niben101Scf02790g05015	AT3G53870	SmD3_TurboID	Ribosomal protein S3 family protein	smd3+u2b
Niben101Scf02793g17022	AT2G42120	SmD3_TurboID	DNA polymerase delta small subunit	smd3+u2b
Niben101Scf02819g02011	AT3G15880	SmD3_TurboID	WUS-interacting protein 2	CB+smd3
Niben101Scf02819g05019	AT1G48900	SmD3_TurboID	Signal recognition particle, SRP54 subunit protein	smd3
Niben101Scf02830g02032	AT1G04270	SmD3_TurboID	cytosolic ribosomal protein S15	smd3+u2b
Niben101Scf02840g01012	AT5G15270	SmD3_TurboID	RNA-binding KH domain-containing protein	smd3+u2b
Niben101Scf02864g09008	AT1G20580	SmD3_TurboID	Small nuclear ribonucleoprotein family protein	CB+smd3
Niben101Scf02949g03001	AT1G24510	SmD3_TurboID	TCP-1/cpn60 chaperonin family protein	smd3
Niben101Scf03056g02008	AT3G25920	SmD3_TurboID	ribosomal protein L15	smd3+u2b
Niben101Scf03070g07004	AT4G16280	SmD3_TurboID	RNA binding;abscisic acid binding	smd3+u2b
Niben101Scf03113g02016	AT2G45690	SmD3_TurboID	shrunken seed protein (SSE1)	smd3+u2b
Niben101Scf03114g03011	AT5G52640	SmD3_TurboID	heat shock protein 90.1	smd3+u2b
Niben101Scf03121g04008	AT5G49910	SmD3_TurboID	chloroplast heat shock protein 70-2	smd3+u2b
Niben101Scf03156g00002	AT5G58470	SmD3_TurboID	TBP-associated factor 15B	smd3+u2b
Niben101Scf03196g00002	AT2G45710	SmD3_TurboID	Zinc-binding ribosomal protein family protein	smd3
Niben101Scf03202g12016	AT5G01550	SmD3_TurboID	lectin receptor kinase a4.1	smd3
Niben101Scf03227g02022	AT3G03710	SmD3_TurboID	polyribonucleotide nucleotidyltransferase, putative	smd3+u2b
Niben101Scf03278g03004	AT3G15010	SmD3_TurboID	RNA-binding (RRM/RBD/RNP motifs) family protein	smd3+u2b
Niben101Scf03282g02005	AT4G20380	SmD3_TurboID	LSD1 zinc finger family protein	smd3
Niben101Scf03370g09001	AT3G55310	SmD3_TurboID	NAD(P)-binding Rossmann-fold superfamily protein	smd3
Niben101Scf03526g01002	AT5G43960	SmD3_TurboID	Nuclear transport factor 2 (NTF2) family protein with RNA binding (RRM-RBD-RNP motifs) domain	smd3
Niben101Scf03565g06002	AT1G54490	SmD3_TurboID	exoribonuclease 4	smd3
Niben101Scf03607g00010	AT4G31210	SmD3_TurboID	DNA topoisomerase, type IA, core	smd3+u2b
Niben101Scf03778g01027	AT3G13920	SmD3_TurboID	eukaryotic translation initiation factor 4A1	smd3+u2b
Niben101Scf03856g04009	AT1G79090	SmD3_TurboID		smd3
Niben101Scf03864g01002	AT1G32990	SmD3_TurboID	plastid ribosomal protein l11	smd3+u2b
Niben101Scf03918g00001	AT3G04500	SmD3_TurboID	RNA-binding (RRM/RBD/RNP motifs) family protein	smd3
Niben101Scf03932g04008	AT5G46190	SmD3_TurboID	RNA-binding KH domain-containing protein	smd3+u2b
Niben101Scf04081g02005	AT5G09510	SmD3_TurboID	Ribosomal protein S19 family protein	smd3+u2b
Niben101Scf04099g09005	AT5G24490	SmD3_TurboID	30S ribosomal protein, putative	smd3+u2b
Niben101Scf04103g04014	AT1G52730	SmD3_TurboID	Transducin/WD40 repeat-like superfamily protein	smd3
Niben101Scf04119g03006	AT2G02570	SmD3_TurboID	nucleic acid binding;RNA binding	smd3+u2b
Niben101Scf04193g06007	AT1G65660	SmD3_TurboID	Pre-mRNA splicing Prp18-interacting factor	smd3+u2b
Niben101Scf04225g02007	AT1G17220	SmD3_TurboID	Translation initiation factor 2, small GTP-binding protein	smd3+u2b
Niben101Scf04249g01010	AT3G13460	SmD3_TurboID	evolutionarily conserved C-terminal region 2	smd3
Niben101Scf04329g05020	AT3G52660	SmD3_TurboID	RNA-binding (RRM/RBD/RNP motifs) family protein	smd3+u2b
Niben101Scf04361g01001	AT2G30620	SmD3_TurboID	winged-helix DNA-binding transcription factor family protein	smd3+u2b
Niben101Scf04384g05019	AT4G21660	SmD3_TurboID	proline-rich spliceosome-associated (PSP) family protein	smd3+u2b
Niben101Scf04473g02003	AT3G05760	SmD3_TurboID	C2H2 and C2HC zinc fingers superfamily protein	smd3+u2b
Niben101Scf04485g02016	AT2G33410	SmD3_TurboID	RNA-binding (RRM/RBD/RNP motifs) family protein	smd3
Niben101Scf04506g02002	AT1G27900	SmD3_TurboID	RNA helicase family protein	smd3+u2b
Niben101Scf04509g02012	AT2G43030	SmD3_TurboID	Ribosomal protein L3 family protein	coilin+smd3+u2b
Niben101Scf04528g05004	AT1G78630	SmD3_TurboID	Ribosomal protein L13 family protein	smd3
Niben101Scf04723g00001	AT1G47380	SmD3_TurboID	Protein phosphatase 2C family protein	smd3
Niben101Scf04738g05012	AT3G10650	SmD3_TurboID		smd3+u2b
Niben101Scf04742g03014	AT2G26920	SmD3_TurboID	Ubiquitin-associated/translation elongation factor EF1B protein	smd3
Niben101Scf04820g00007	AT3G15610	SmD3_TurboID	Transducin/WD40 repeat-like superfamily protein	smd3
Niben101Scf04892g00009	ATCG00180	SmD3_TurboID		coilin+smd3+u2b
Niben101Scf04953g09010	AT3G53380	SmD3_TurboID	Concanavalin A-like lectin protein kinase family protein	smd3
Niben101Scf05002g03030	AT2G31610	SmD3_TurboID	Ribosomal protein S3 family protein	smd3+u2b
Niben101Scf05048g00008	AT5G62690	SmD3_TurboID	tubulin beta chain 2	coilin+smd3+u2b
Niben101Scf05106g00011	AT5G14320	SmD3_TurboID	Ribosomal protein S13/S18 family	smd3+u2b
Niben101Scf05245g02003	AT4G39330	SmD3_TurboID	cinnamyl alcohol dehydrogenase 9	smd3
Niben101Scf05278g01015	AT3G46780	SmD3_TurboID	plastid transcriptionally active 16	smd3+u2b
Niben101Scf05371g06005	AT4G00830	SmD3_TurboID	RNA-binding (RRM/RBD/RNP motifs) family protein	smd3
Niben101Scf05373g02003	AT2G39570	SmD3_TurboID	ACT domain-containing protein	smd3+u2b
Niben101Scf05528g01010	AT5G56140	SmD3_TurboID	RNA-binding KH domain-containing protein	smd3
Niben101Scf05610g01007	AT3G50670	SmD3_TurboID	U1 small nuclear ribonucleoprotein-70K	CB+smd3
Niben101Scf06088g00005	AT1G33680	SmD3_TurboID	KH domain-containing protein	smd3+u2b
Niben101Scf06154g03013	AT4G10120	SmD3_TurboID	Sucrose-phosphate synthase family protein	coilin+smd3+u2b
Niben101Scf06311g01001	AT1G06970	SmD3_TurboID	cation/hydrogen exchanger 14	smd3+u2b
Niben101Scf06357g02001	AT4G35250	SmD3_TurboID	NAD(P)-binding Rossmann-fold superfamily protein	smd3+u2b
Niben101Scf06437g04010	AT5G04280	SmD3_TurboID	RNA-binding (RRM/RBD/RNP motifs) family protein with retrovirus zinc finger-like domain	smd3
Niben101Scf06437g06008	AT1G10290	SmD3_TurboID	dynamin-like protein 6	smd3
Niben101Scf06461g04015	AT3G13060	SmD3_TurboID	evolutionarily conserved C-terminal region 5	smd3
Niben101Scf06637g00015	ATCG00860	SmD3_TurboID		coilin+smd3+u2b
Niben101Scf06782g01008	AT5G19350	SmD3_TurboID	RNA-binding (RRM/RBD/RNP motifs) family protein	smd3
Niben101Scf06986g02010	ATCG01130	SmD3_TurboID		smd3+u2b
Niben101Scf07163g02003	AT5G55530	SmD3_TurboID	Calcium-dependent lipid-binding (CaLB domain) family protein	smd3
Niben101Scf07168g02011	AT4G15900	SmD3_TurboID	pleiotropic regulatory locus 1	smd3+u2b
Niben101Scf07288g06002	AT5G45330	SmD3_TurboID	decapping 5-like	smd3
Niben101Scf07350g00001	AT5G21160	SmD3_TurboID	LA RNA-binding protein	smd3
Niben101Scf07449g00006	AT3G18130	SmD3_TurboID	receptor for activated C kinase 1C	smd3+u2b
Niben101Scf07590g01015	AT4G10610	SmD3_TurboID	CTC-interacting domain 12	smd3
Niben101Scf07638g04005	AT5G11170	SmD3_TurboID	DEAD/DEAH box RNA helicase family protein	smd3+u2b
Niben101Scf07656g00006	AT4G14320	SmD3_TurboID	Zinc-binding ribosomal protein family protein	coilin+smd3+u2b
Niben101Scf07826g04012	AT3G14600	SmD3_TurboID	Ribosomal protein L18ae/LX family protein	smd3+u2b
Niben101Scf07945g01002	AT4G40030	SmD3_TurboID	Histone superfamily protein	coilin+smd3+u2b
Niben101Scf08001g01009	AT3G19590	SmD3_TurboID	Transducin/WD40 repeat-like superfamily protein	smd3+u2b
Niben101Scf08156g06015	AT1G33520	SmD3_TurboID	D111/G-patch domain-containing protein	smd3+u2b
Niben101Scf08341g06012	AT4G13350	SmD3_TurboID	NSP (nuclear shuttle protein)-interacting GTPase	smd3
Niben101Scf08665g02019	AT3G16650	SmD3_TurboID	Transducin/WD40 repeat-like superfamily protein	smd3+u2b
Niben101Scf08721g01028	AT3G29360	SmD3_TurboID	UDP-glucose 6-dehydrogenase family protein	smd3+u2b
Niben101Scf08872g00010	AT3G62200	SmD3_TurboID	Putative endonuclease or glycosyl hydrolase	smd3
Niben101Scf09301g00003	AT5G17760	SmD3_TurboID	P-loop containing nucleoside triphosphate hydrolases superfamily protein	smd3
Niben101Scf09321g02007	AT1G55170	SmD3_TurboID		smd3+u2b
Niben101Scf09686g00009	AT1G76460	SmD3_TurboID	RNA-binding (RRM/RBD/RNP motifs) family protein	smd3
Niben101Scf09774g02017	AT2G20560	SmD3_TurboID	DNAJ heat shock family protein	smd3
Niben101Scf09785g00011	AT2G44680	SmD3_TurboID	casein kinase II beta subunit 4	smd3
Niben101Scf09861g01014	AT1G09700	SmD3_TurboID	dsRNA-binding domain-like superfamily protein	smd3+u2b
Niben101Scf09878g01002	AT5G57960	SmD3_TurboID	GTP-binding protein, HflX	smd3+u2b
Niben101Scf09973g00011	AT2G29500	SmD3_TurboID	HSP20-like chaperones superfamily protein	smd3
Niben101Scf09973g00013	AT1G07400	SmD3_TurboID	HSP20-like chaperones superfamily protein	smd3
Niben101Scf10067g02018	AT3G56860	SmD3_TurboID	UBP1-associated protein 2A	CB+smd3
Niben101Scf10464g00005	AT3G19130	SmD3_TurboID	RNA-binding protein 47B	CB+smd3
Niben101Scf11178g01001	ATCG00540	SmD3_TurboID		smd3
Niben101Scf13098g00007	AT4G28980	SmD3_TurboID	CDK-activating kinase 1AT	smd3+u2b
Niben101Scf15419g01004	AT1G55150	SmD3_TurboID	DEA(D/H)-box RNA helicase family protein	smd3+u2b
Niben101Scf18771g00012	AT2G37970	SmD3_TurboID	SOUL heme-binding family protein	smd3
Niben101Scf23954g00005	AT3G53710	SmD3_TurboID	ARF-GAP domain 6	smd3
Niben101Ctg01885g00002	AT2G41060	U2B_TurboID	RNA-binding (RRM/RBD/RNP motifs) family protein	smd3+u2b
Niben101Ctg09569g00003	AT5G03150	U2B_TurboID	C2H2-like zinc finger protein	u2b
Niben101Ctg13108g00001	AT1G67170	U2B_TurboID		smd3+u2b
Niben101Ctg13570g00002	AT2G26460	U2B_TurboID	RED family protein	u2b
Niben101Ctg13733g00003	AT5G17330	U2B_TurboID	glutamate decarboxylase	smd3+u2b
Niben101Ctg14076g00001	AT3G23390	U2B_TurboID	Zinc-binding ribosomal protein family protein	coilin+smd3+u2b
Niben101Ctg14396g00002	AT3G13224	U2B_TurboID	RNA-binding (RRM/RBD/RNP motifs) family protein	smd3+u2b
Niben101Ctg14954g00005	AT4G37120	U2B_TurboID	Pre-mRNA splicing Prp18-interacting factor	smd3+u2b
Niben101Scf00015g01003	AT1G09590	U2B_TurboID	Translation protein SH3-like family protein	u2b
Niben101Scf00058g08006	AT3G22430	U2B_TurboID		smd3+u2b
Niben101Scf00063g02016	AT2G37270	U2B_TurboID	ribosomal protein 5B	smd3+u2b
Niben101Scf00078g02007	AT3G59400	U2B_TurboID	enzyme binding;tetrapyrrole binding	u2b
Niben101Scf00110g01011	AT2G09990	U2B_TurboID	Ribosomal protein S5 domain 2-like superfamily protein	smd3+u2b
Niben101Scf00117g00007	AT1G07320	U2B_TurboID	ribosomal protein L4	smd3+u2b
Niben101Scf00117g02019	AT4G24280	U2B_TurboID	chloroplast heat shock protein 70-1	smd3+u2b
Niben101Scf00121g00019	AT1G18080	U2B_TurboID	Transducin/WD40 repeat-like superfamily protein	smd3+u2b
Niben101Scf00130g08007	AT4G32551	U2B_TurboID	LisH dimerisation motif;WD40/YVTN repeat-like-containing domain	u2b
Niben101Scf00133g01004	AT2G40300	U2B_TurboID	ferritin 4	smd3+u2b
Niben101Scf00151g03003	AT1G15340	U2B_TurboID	methyl-CPG-binding domain 10	u2b
Niben101Scf00152g18006	AT1G19880	U2B_TurboID	Regulator of chromosome condensation (RCC1) family protein	u2b
Niben101Scf00160g10002	AT1G78650	U2B_TurboID	DNA-directed DNA polymerases	u2b
Niben101Scf00167g03013	AT5G40950	U2B_TurboID	ribosomal protein large subunit 27	u2b
Niben101Scf00167g04017	ATCG00150	U2B_TurboID		smd3+u2b
Niben101Scf00170g04004	AT5G60030	U2B_TurboID		smd3+u2b
Niben101Scf00173g09006	ATCG00480	U2B_TurboID		smd3+u2b
Niben101Scf00201g01002	AT5G23590	U2B_TurboID	DNAJ heat shock N-terminal domain-containing protein	u2b
Niben101Scf00212g01017	AT1G53380	U2B_TurboID	Plant protein of unknown function (DUF641)	u2b
Niben101Scf00213g02005	AT5G50920	U2B_TurboID	CLPC homologue 1	coilin+smd3+u2b
Niben101Scf00231g06001	AT1G10700	U2B_TurboID	phosphoribosyl pyrophosphate (PRPP) synthase 3	u2b
Niben101Scf00234g01010	AT3G21215	U2B_TurboID	RNA-binding (RRM/RBD/RNP motifs) family protein	smd3+u2b
Niben101Scf00285g00001	AT2G36880	U2B_TurboID	methionine adenosyltransferase 3	CB+u2b
Niben101Scf00294g03034	AT3G09630	U2B_TurboID	Ribosomal protein L4/L1 family	smd3+u2b
Niben101Scf00317g02010	AT4G17330	U2B_TurboID	G2484-1 protein	smd3+u2b
Niben101Scf00319g00005	AT5G10010	U2B_TurboID		u2b
Niben101Scf00320g02011	AT4G20330	U2B_TurboID	Transcription initiation factor TFIIE, beta subunit	u2b
Niben101Scf00321g04010	AT3G18890	U2B_TurboID	NAD(P)-binding Rossmann-fold superfamily protein	smd3+u2b
Niben101Scf00369g12009	AT3G05560	U2B_TurboID	Ribosomal L22e protein family	smd3+u2b
Niben101Scf00369g18019	AT3G05590	U2B_TurboID	ribosomal protein L18	u2b
Niben101Scf00369g24006	AT2G40650	U2B_TurboID	PRP38 family protein	smd3+u2b
Niben101Scf00388g08017	AT5G65770	U2B_TurboID	little nuclei4	u2b
Niben101Scf00394g03001	AT2G25970	U2B_TurboID	KH domain-containing protein	smd3+u2b
Niben101Scf00408g09007	AT2G47610	U2B_TurboID	Ribosomal protein L7Ae/L30e/S12e/Gadd45 family protein	u2b
Niben101Scf00414g09001	AT1G60620	U2B_TurboID	RNA polymerase I subunit 43	u2b
Niben101Scf00428g05006	AT1G20960	U2B_TurboID	U5 small nuclear ribonucleoprotein helicase, putative	u2b
Niben101Scf00436g06006	AT3G44890	U2B_TurboID	ribosomal protein L9	CB+smd3+u2b
Niben101Scf00438g01014	AT2G43410	U2B_TurboID	RNA binding	smd3+u2b
Niben101Scf00454g00002	AT5G51300	U2B_TurboID	splicing factor-related	smd3+u2b
Niben101Scf00492g00011	AT3G10330	U2B_TurboID	Cyclin-like family protein	CB+u2b
Niben101Scf00509g00019	AT3G45260	U2B_TurboID	C2H2-like zinc finger protein	u2b
Niben101Scf00524g02007	AT1G10760	U2B_TurboID	Pyruvate phosphate dikinase, PEP/pyruvate binding domain	u2b
Niben101Scf00536g01002	AT2G42740	U2B_TurboID	ribosomal protein large subunit 16A	smd3+u2b
Niben101Scf00537g02025	AT2G26470	U2B_TurboID		u2b
Niben101Scf00568g04001	ATCG00160	U2B_TurboID		smd3+u2b
Niben101Scf00581g03001	AT4G18810	U2B_TurboID	NAD(P)-binding Rossmann-fold superfamily protein	smd3+u2b
Niben101Scf00584g03029	AT3G23510	U2B_TurboID	Cyclopropane-fatty-acyl-phospholipid synthase	u2b
Niben101Scf00597g08019	AT1G04480	U2B_TurboID	Ribosomal protein L14p/L23e family protein	u2b
Niben101Scf00611g05001	AT2G19385	U2B_TurboID	zinc ion binding	u2b
Niben101Scf00614g00025	AT2G35160	U2B_TurboID	SU(VAR)3-9 homolog 5	u2b
Niben101Scf00662g01003	ATCG00170	U2B_TurboID		smd3+u2b
Niben101Scf00683g03020	ATCG00720	U2B_TurboID		CB+coilin+smd3+u2b
Niben101Scf00725g06002	AT1G03280	U2B_TurboID	Transcription factor TFIIE, alpha subunit	u2b
Niben101Scf00726g00014	AT3G52040	U2B_TurboID		u2b
Niben101Scf00736g04011	AT5G35530	U2B_TurboID	Ribosomal protein S3 family protein	smd3+u2b
Niben101Scf00749g04008	AT3G11940	U2B_TurboID	ribosomal protein 5A	smd3+u2b
Niben101Scf00780g03003	AT4G29400	U2B_TurboID	Protein of unknown function (DUF3531)	u2b
Niben101Scf00793g01002	AT3G62310	U2B_TurboID	RNA helicase family protein	smd3+u2b
Niben101Scf00793g07009	AT2G47330	U2B_TurboID	P-loop containing nucleoside triphosphate hydrolases superfamily protein	smd3+u2b
Niben101Scf00800g04004	AT5G13650	U2B_TurboID	elongation factor family protein	u2b
Niben101Scf00811g01003	AT2G04550	U2B_TurboID	indole-3-butyric acid response 5	smd3+u2b
Niben101Scf00853g02015	AT5G67530	U2B_TurboID	plant U-box 49	smd3+u2b
Niben101Scf00856g02002	AT3G21060	U2B_TurboID	Transducin/WD40 repeat-like superfamily protein	u2b
Niben101Scf00912g04004	AT5G04800	U2B_TurboID	Ribosomal S17 family protein	u2b
Niben101Scf00920g01006	AT3G07050	U2B_TurboID	GTP-binding family protein	u2b
Niben101Scf00920g06003	AT2G32700	U2B_TurboID	LEUNIG_homolog	smd3+u2b
Niben101Scf00949g01013	AT3G44750	U2B_TurboID	histone deacetylase 3	CB+u2b
Niben101Scf01006g07009	AT3G57940	U2B_TurboID	Domain of unknown function (DUF1726) ;Putative ATPase (DUF699)	u2b
Niben101Scf01036g07020	AT1G53120	U2B_TurboID	RNA-binding S4 domain-containing protein	u2b
Niben101Scf01063g02018	AT5G16750	U2B_TurboID	Transducin family protein / WD-40 repeat family protein	u2b
Niben101Scf01066g05013	AT1G48350	U2B_TurboID	Ribosomal L18p/L5e family protein	u2b
Niben101Scf01076g04002	AT1G01370	U2B_TurboID	Histone superfamily protein	coilin+smd3+u2b
Niben101Scf01091g00017	AT5G40270	U2B_TurboID	HD domain-containing metal-dependent phosphohydrolase family protein	u2b
Niben101Scf01111g05017	AT1G12800	U2B_TurboID	Nucleic acid-binding, OB-fold-like protein	u2b
Niben101Scf01115g00001	AT2G47580	U2B_TurboID	spliceosomal protein U1A	CB+smd3+u2b
Niben101Scf01171g06004	AT5G48760	U2B_TurboID	Ribosomal protein L13 family protein	smd3+u2b
Niben101Scf01249g03027	AT5G65220	U2B_TurboID	Ribosomal L29 family protein	coilin+smd3+u2b
Niben101Scf01328g01014	AT4G17170	U2B_TurboID	RAB GTPase homolog B1C	u2b
Niben101Scf01371g07014	AT5G66730	U2B_TurboID	C2H2-like zinc finger protein	u2b
Niben101Scf01388g00004	AT4G02390	U2B_TurboID	poly(ADP-ribose) polymerase	u2b
Niben101Scf01392g01024	AT1G76940	U2B_TurboID	RNA-binding (RRM/RBD/RNP motifs) family protein	smd3+u2b
Niben101Scf01394g01023	ATCG01120	U2B_TurboID		smd3+u2b
Niben101Scf01413g00009	AT1G10580	U2B_TurboID	Transducin/WD40 repeat-like superfamily protein	smd3+u2b
Niben101Scf01460g01009	AT1G17980	U2B_TurboID	poly(A) polymerase 1	u2b
Niben101Scf01460g04019	AT1G15140	U2B_TurboID	FAD/NAD(P)-binding oxidoreductase	smd3+u2b
Niben101Scf01486g04010	AT2G16860	U2B_TurboID	GCIP-interacting family protein	CB+smd3+u2b
Niben101Scf01554g00001	ATCG00830	U2B_TurboID		coilin+smd3+u2b
Niben101Scf01585g01017	AT3G13580	U2B_TurboID	Ribosomal protein L30/L7 family protein	u2b
Niben101Scf01639g07001	AT3G50700	U2B_TurboID	indeterminate(ID)-domain 2	u2b
Niben101Scf01676g00009	AT5G66390	U2B_TurboID	Peroxidase superfamily protein	smd3+u2b
Niben101Scf01752g06014	AT4G26750	U2B_TurboID	hydroxyproline-rich glycoprotein family protein	smd3+u2b
Niben101Scf01837g01003	AT1G18440	U2B_TurboID	Peptidyl-tRNA hydrolase family protein	smd3+u2b
Niben101Scf01847g02022	AT5G47790	U2B_TurboID	SMAD/FHA domain-containing protein	smd3+u2b
Niben101Scf01852g04018	AT2G16570	U2B_TurboID	GLN phosphoribosyl pyrophosphate amidotransferase 1	u2b
Niben101Scf01971g00006	AT3G05680	U2B_TurboID	embryo defective 2016	CB+u2b
Niben101Scf01971g01006	AT1G17860	U2B_TurboID	Kunitz family trypsin and protease inhibitor protein	smd3+u2b
Niben101Scf01983g04019	AT3G14750	U2B_TurboID		smd3+u2b
Niben101Scf01998g00005	AT1G48830	U2B_TurboID	Ribosomal protein S7e family protein	coilin+smd3+u2b
Niben101Scf01998g07001	AT1G55110	U2B_TurboID	indeterminate(ID)-domain 7	u2b
Niben101Scf02008g00001	AT1G55460	U2B_TurboID	DNA/RNA-binding protein Kin17, conserved region	coilin+smd3+u2b
Niben101Scf02010g01013	AT3G09500	U2B_TurboID	Ribosomal L29 family protein	smd3+u2b
Niben101Scf02021g01005	AT3G63140	U2B_TurboID	chloroplast stem-loop binding protein of 41 kDa	coilin+smd3+u2b
Niben101Scf02030g02011	AT1G52380	U2B_TurboID	NUP50 (Nucleoporin 50 kDa) protein	smd3+u2b
Niben101Scf02031g08011	AT3G26560	U2B_TurboID	ATP-dependent RNA helicase, putative	smd3+u2b
Niben101Scf02142g02002	AT2G19520	U2B_TurboID	Transducin family protein / WD-40 repeat family protein	u2b
Niben101Scf02145g07001	AT4G04350	U2B_TurboID	tRNA synthetase class I (I, L, M and V) family protein	u2b
Niben101Scf02171g00008	AT3G45640	U2B_TurboID	mitogen-activated protein kinase 3	u2b
Niben101Scf02182g13008	AT4G10070	U2B_TurboID	KH domain-containing protein	smd3+u2b
Niben101Scf02216g01016	AT3G52120	U2B_TurboID	SWAP (Suppressor-of-White-APricot)/surp domain-containing protein / D111/G-patch domain-containing protein	CB+u2b
Niben101Scf02232g00014	AT3G11510	U2B_TurboID	Ribosomal protein S11 family protein	smd3+u2b
Niben101Scf02240g02009	AT3G49010	U2B_TurboID	breast basic conserved 1	smd3+u2b
Niben101Scf02240g09006	ATCG00800	U2B_TurboID		CB+smd3+u2b
Niben101Scf02289g10016	AT5G15490	U2B_TurboID	UDP-glucose 6-dehydrogenase family protein	smd3+u2b
Niben101Scf02297g08001	ATCG00470	U2B_TurboID		coilin+smd3+u2b
Niben101Scf02306g02017	AT4G26600	U2B_TurboID	S-adenosyl-L-methionine-dependent methyltransferases superfamily protein	u2b
Niben101Scf02312g04002	AT2G19870	U2B_TurboID	tRNA/rRNA methyltransferase (SpoU) family protein	u2b
Niben101Scf02344g01011	AT2G05990	U2B_TurboID	NAD(P)-binding Rossmann-fold superfamily protein	u2b
Niben101Scf02364g02003	AT5G22320	U2B_TurboID	Leucine-rich repeat (LRR) family protein	u2b
Niben101Scf02367g05018	AT1G11870	U2B_TurboID	Seryl-tRNA synthetase	u2b
Niben101Scf02381g08015	AT3G58700	U2B_TurboID	Ribosomal L5P family protein	smd3+u2b
Niben101Scf02564g09003	AT1G51580	U2B_TurboID	RNA-binding KH domain-containing protein	smd3+u2b
Niben101Scf02581g05011	AT1G09760	U2B_TurboID	U2 small nuclear ribonucleoprotein A	CB+coilin+smd3+u2b
Niben101Scf02613g02007	AT2G34480	U2B_TurboID	Ribosomal protein L18ae/LX family protein	smd3+u2b
Niben101Scf02622g12036	ATCG00900	U2B_TurboID		smd3+u2b
Niben101Scf02639g03012	AT2G39390	U2B_TurboID	Ribosomal L29 family protein	smd3+u2b
Niben101Scf02732g00013	AT5G15810	U2B_TurboID	N2,N2-dimethylguanosine tRNA methyltransferase	u2b
Niben101Scf02738g06013	AT5G38840	U2B_TurboID	SMAD/FHA domain-containing protein	u2b
Niben101Scf02790g05015	AT3G53870	U2B_TurboID	Ribosomal protein S3 family protein	smd3+u2b
Niben101Scf02793g17022	AT2G42120	U2B_TurboID	DNA polymerase delta small subunit	smd3+u2b
Niben101Scf02830g02032	AT1G04270	U2B_TurboID	cytosolic ribosomal protein S15	smd3+u2b
Niben101Scf02891g04008	AT5G52520	U2B_TurboID	Class II aaRS and biotin synthetases superfamily protein	u2b
Niben101Scf03015g05008	AT5G15270	U2B_TurboID	RNA-binding KH domain-containing protein	smd3+u2b
Niben101Scf03056g02008	AT3G25920	U2B_TurboID	ribosomal protein L15	smd3+u2b
Niben101Scf03070g07004	AT4G16280	U2B_TurboID	RNA binding;abscisic acid binding	smd3+u2b
Niben101Scf03113g02016	AT2G45690	U2B_TurboID	shrunken seed protein (SSE1)	smd3+u2b
Niben101Scf03114g03011	AT5G52640	U2B_TurboID	heat shock protein 90.1	smd3+u2b
Niben101Scf03121g04008	AT5G49910	U2B_TurboID	chloroplast heat shock protein 70-2	smd3+u2b
Niben101Scf03154g03001	AT3G63490	U2B_TurboID	Ribosomal protein L1p/L10e family	u2b
Niben101Scf03156g00002	AT5G58470	U2B_TurboID	TBP-associated factor 15B	smd3+u2b
Niben101Scf03227g02022	AT3G03710	U2B_TurboID	polyribonucleotide nucleotidyltransferase, putative	smd3+u2b
Niben101Scf03278g03004	AT3G15010	U2B_TurboID	RNA-binding (RRM/RBD/RNP motifs) family protein	smd3+u2b
Niben101Scf03365g02002	AT1G04080	U2B_TurboID	Tetratricopeptide repeat (TPR)-like superfamily protein	u2b
Niben101Scf03432g00021	AT5G11470	U2B_TurboID	bromo-adjacent homology (BAH) domain-containing protein	u2b
Niben101Scf03486g03004	AT1G48050	U2B_TurboID	Ku80 family protein	u2b
Niben101Scf03595g15003	AT3G18610	U2B_TurboID	nucleolin like 2	CB+u2b
Niben101Scf03607g00010	AT4G31210	U2B_TurboID	DNA topoisomerase, type IA, core	smd3+u2b
Niben101Scf03739g06015	AT2G38560	U2B_TurboID	transcript elongation factor IIS	u2b
Niben101Scf03766g01011	AT5G14170	U2B_TurboID	SWIB/MDM2 domain superfamily protein	u2b
Niben101Scf03778g01027	AT3G13920	U2B_TurboID	eukaryotic translation initiation factor 4A1	smd3+u2b
Niben101Scf03864g01002	AT1G32990	U2B_TurboID	plastid ribosomal protein l11	smd3+u2b
Niben101Scf03932g04008	AT5G46190	U2B_TurboID	RNA-binding KH domain-containing protein	smd3+u2b
Niben101Scf04081g02005	AT5G09510	U2B_TurboID	Ribosomal protein S19 family protein	smd3+u2b
Niben101Scf04099g09005	AT5G24490	U2B_TurboID	30S ribosomal protein, putative	smd3+u2b
Niben101Scf04107g00015	AT1G74970	U2B_TurboID	ribosomal protein S9	u2b
Niben101Scf04119g03006	AT2G02570	U2B_TurboID	nucleic acid binding;RNA binding	smd3+u2b
Niben101Scf04173g02003	AT1G03840	U2B_TurboID	C2H2 and C2HC zinc fingers superfamily protein	u2b
Niben101Scf04193g06007	AT1G65660	U2B_TurboID	Pre-mRNA splicing Prp18-interacting factor	smd3+u2b
Niben101Scf04225g02007	AT1G17220	U2B_TurboID	Translation initiation factor 2, small GTP-binding protein	smd3+u2b
Niben101Scf04329g05020	AT3G52660	U2B_TurboID	RNA-binding (RRM/RBD/RNP motifs) family protein	smd3+u2b
Niben101Scf04334g01001	AT4G36180	U2B_TurboID	Leucine-rich receptor-like protein kinase family protein	u2b
Niben101Scf04361g01001	AT2G30620	U2B_TurboID	winged-helix DNA-binding transcription factor family protein	smd3+u2b
Niben101Scf04384g05019	AT4G21660	U2B_TurboID	proline-rich spliceosome-associated (PSP) family protein	smd3+u2b
Niben101Scf04424g04012	AT3G15970	U2B_TurboID	NUP50 (Nucleoporin 50 kDa) protein	u2b
Niben101Scf04473g02003	AT3G05760	U2B_TurboID	C2H2 and C2HC zinc fingers superfamily protein	smd3+u2b
Niben101Scf04506g02002	AT1G27900	U2B_TurboID	RNA helicase family protein	smd3+u2b
Niben101Scf04509g02012	AT2G43030	U2B_TurboID	Ribosomal protein L3 family protein	coilin+smd3+u2b
Niben101Scf04738g05012	AT3G10650	U2B_TurboID		smd3+u2b
Niben101Scf04892g00009	ATCG00180	U2B_TurboID		coilin+smd3+u2b
Niben101Scf05002g03030	AT2G31610	U2B_TurboID	Ribosomal protein S3 family protein	smd3+u2b
Niben101Scf05048g00008	AT5G62690	U2B_TurboID	tubulin beta chain 2	coilin+smd3+u2b
Niben101Scf05106g00011	AT5G14320	U2B_TurboID	Ribosomal protein S13/S18 family	smd3+u2b
Niben101Scf05137g01010	AT3G53900	U2B_TurboID	uracil phosphoribosyltransferase	u2b
Niben101Scf05206g06007	AT3G55400	U2B_TurboID	methionyl-tRNA synthetase / methionine--tRNA ligase / MetRS (cpMetRS)	u2b
Niben101Scf05278g01015	AT3G46780	U2B_TurboID	plastid transcriptionally active 16	smd3+u2b
Niben101Scf05281g00006	AT1G48520	U2B_TurboID	GLU-ADT subunit B	u2b
Niben101Scf05373g02003	AT2G39570	U2B_TurboID	ACT domain-containing protein	smd3+u2b
Niben101Scf06088g00005	AT1G33680	U2B_TurboID	KH domain-containing protein	smd3+u2b
Niben101Scf06154g03013	AT4G10120	U2B_TurboID	Sucrose-phosphate synthase family protein	coilin+smd3+u2b
Niben101Scf06311g01001	AT1G06970	U2B_TurboID	cation/hydrogen exchanger 14	smd3+u2b
Niben101Scf06357g02001	AT4G35250	U2B_TurboID	NAD(P)-binding Rossmann-fold superfamily protein	smd3+u2b
Niben101Scf06376g01010	AT1G09700	U2B_TurboID	dsRNA-binding domain-like superfamily protein	smd3+u2b
Niben101Scf06637g00015	ATCG00860	U2B_TurboID		coilin+smd3+u2b
Niben101Scf06641g01005	AT1G10490	U2B_TurboID	Domain of unknown function (DUF1726) ;Putative ATPase (DUF699)	u2b
Niben101Scf06795g00001	AT1G26761	U2B_TurboID	Arabinanase/levansucrase/invertase	u2b
Niben101Scf06942g00003	AT2G30260	U2B_TurboID	U2 small nuclear ribonucleoprotein B	CB+u2b
Niben101Scf06986g02010	ATCG01130	U2B_TurboID		smd3+u2b
Niben101Scf07168g02011	AT4G15900	U2B_TurboID	pleiotropic regulatory locus 1	smd3+u2b
Niben101Scf07276g00004	AT2G43790	U2B_TurboID	MAP kinase 6	u2b
Niben101Scf07449g00006	AT3G18130	U2B_TurboID	receptor for activated C kinase 1C	smd3+u2b
Niben101Scf07638g04005	AT5G11170	U2B_TurboID	DEAD/DEAH box RNA helicase family protein	smd3+u2b
Niben101Scf07656g00006	AT4G14320	U2B_TurboID	Zinc-binding ribosomal protein family protein	coilin+smd3+u2b
Niben101Scf07764g00003	AT2G44120	U2B_TurboID	Ribosomal protein L30/L7 family protein	u2b
Niben101Scf07783g01014	AT3G60500	U2B_TurboID	3'-5'-exoribonuclease family protein	u2b
Niben101Scf07826g04012	AT3G14600	U2B_TurboID	Ribosomal protein L18ae/LX family protein	smd3+u2b
Niben101Scf07945g01002	AT4G40030	U2B_TurboID	Histone superfamily protein	coilin+smd3+u2b
Niben101Scf08001g01009	AT3G19590	U2B_TurboID	Transducin/WD40 repeat-like superfamily protein	smd3+u2b
Niben101Scf08156g06015	AT1G33520	U2B_TurboID	D111/G-patch domain-containing protein	smd3+u2b
Niben101Scf08308g03003	AT1G71720	U2B_TurboID	Nucleic acid-binding proteins superfamily	u2b
Niben101Scf08407g00008	AT1G72440	U2B_TurboID	CCAAT-binding factor	u2b
Niben101Scf08665g02019	AT3G16650	U2B_TurboID	Transducin/WD40 repeat-like superfamily protein	smd3+u2b
Niben101Scf08721g01028	AT3G29360	U2B_TurboID	UDP-glucose 6-dehydrogenase family protein	smd3+u2b
Niben101Scf09133g03027	AT1G57660	U2B_TurboID	Translation protein SH3-like family protein	u2b
Niben101Scf09321g02007	AT1G55170	U2B_TurboID		smd3+u2b
Niben101Scf09812g01018	AT1G20110	U2B_TurboID	RING/FYVE/PHD zinc finger superfamily protein	smd3+u2b
Niben101Scf09878g01002	AT5G57960	U2B_TurboID	GTP-binding protein, HflX	smd3+u2b
Niben101Scf10919g01012	AT4G34740	U2B_TurboID	GLN phosphoribosyl pyrophosphate amidotransferase 2	u2b
Niben101Scf10919g01035	AT4G38890	U2B_TurboID	FMN-linked oxidoreductases superfamily protein	u2b
Niben101Scf11689g01017	AT1G63680	U2B_TurboID	acid-amino acid ligases;ligases;ATP binding;ATP binding;ligases	u2b
Niben101Scf12424g00008	AT5G06910	U2B_TurboID	J-domain protein 6	u2b
Niben101Scf13098g00007	AT4G28980	U2B_TurboID	CDK-activating kinase 1AT	smd3+u2b
Niben101Scf14778g00018	AT4G35860	U2B_TurboID	GTP-binding 2	u2b
Niben101Scf15419g01004	AT1G55150	U2B_TurboID	DEA(D/H)-box RNA helicase family protein	smd3+u2b
Niben101Scf38401g00004	AT3G13810	U2B_TurboID	indeterminate(ID)-domain 11	u2b
Niben101Ctg14076g00001	AT3G23390	Coilin_TurboID	Zinc-binding ribosomal protein family protein	coilin+smd3+u2b
Niben101Scf00206g00033	AT2G19730	Coilin_TurboID	Ribosomal L28e protein family	coilin+smd3
Niben101Scf00213g02005	AT5G50920	Coilin_TurboID	CLPC homologue 1	coilin+smd3+u2b
Niben101Scf00626g02015	AT5G23860	Coilin_TurboID	tubulin beta 8	coilin+smd3
Niben101Scf00683g03020	ATCG00720	Coilin_TurboID		CB+coilin+smd3+u2b
Niben101Scf01076g04002	AT1G01370	Coilin_TurboID	Histone superfamily protein	coilin+smd3+u2b
Niben101Scf01219g03010	AT1G04040	Coilin_TurboID	HAD superfamily, subfamily IIIB acid phosphatase	coilin
Niben101Scf01249g03027	AT5G65220	Coilin_TurboID	Ribosomal L29 family protein	coilin+smd3+u2b
Niben101Scf01448g02025	AT4G01310	Coilin_TurboID	Ribosomal L5P family protein	coilin+smd3
Niben101Scf01554g00001	ATCG00830	Coilin_TurboID		coilin+smd3+u2b
Niben101Scf01568g01024	AT5G23740	Coilin_TurboID	ribosomal protein S11-beta	coilin
Niben101Scf01734g01039	ATCG00470	Coilin_TurboID		coilin+smd3+u2b
Niben101Scf01998g00005	AT1G48830	Coilin_TurboID	Ribosomal protein S7e family protein	coilin+smd3+u2b
Niben101Scf02008g00001	AT1G55460	Coilin_TurboID	DNA/RNA-binding protein Kin17, conserved region	coilin+smd3+u2b
Niben101Scf02021g01005	AT3G63140	Coilin_TurboID	chloroplast stem-loop binding protein of 41 kDa	coilin+smd3+u2b
Niben101Scf02581g05011	AT1G09760	Coilin_TurboID	U2 small nuclear ribonucleoprotein A	CB+coilin+smd3+u2b
Niben101Scf04509g02012	AT2G43030	Coilin_TurboID	Ribosomal protein L3 family protein	coilin+smd3+u2b
Niben101Scf04892g00009	ATCG00180	Coilin_TurboID		coilin+smd3+u2b
Niben101Scf05048g00008	AT5G62690	Coilin_TurboID	tubulin beta chain 2	coilin+smd3+u2b
Niben101Scf06637g00015	ATCG00860	Coilin_TurboID		coilin+smd3+u2b
Niben101Scf07656g00006	AT4G14320	Coilin_TurboID	Zinc-binding ribosomal protein family protein	coilin+smd3+u2b
Niben101Scf07945g01002	AT4G40030	Coilin_TurboID	Histone superfamily protein	coilin+smd3+u2b
Niben101Scf13203g00003	AT2G38540	Coilin_TurboID	lipid transfer protein 1	coilin
Niben101Scf00288g16005	AT5G58420	Coilin_TurboID	Ribosomal protein S4 (RPS4A) family protein	coilin
Niben101Scf02323g01010	AT3G47570	Coilin_TurboID	Leucine-rich repeat protein kinase family protein	coilin+smd3
Niben101Scf02857g03005	AT2G17360	Coilin_TurboID	Ribosomal protein S4 (RPS4A) family protein	coilin
Niben101Scf06154g03013	AT4G10120	Coilin_TurboID	Sucrose-phosphate synthase family protein	coilin+smd3+u2b
Niben101Scf10492g00014	AT2G25320	Coilin_TurboID	TRAF-like family protein	coilin
