## Supplementary table 7 for "Proteome profiling of plant Cajal bodies uncovers kingdom-specific components"

### Sheet: primers
Supplementary table 7. Primers used in this work.
D-BsaI-NbCoilinA-F	CGCGTCTCAGGTGAATTTTGTTCTGGGATCTTAGGAA
D-BsaI-NbCoilinA-F	TCGGTCTCTTTGCATGGAGGGCGTTAGGCTTC
AC-pAtRPS5A-F	ACGGTCTCTGCGGCCATAATCGTGAGTAGATATA
AC-pAtRPS5A-R	TAGGTCTCAGGTGGGCTGTGGTGAGAGAAACAGA
R-BP-AtU2B’’-Fw	GGGGACAAGTTTGTACAAAAAAGCAGGCTTCATGTTAACGGCAGATATACC
R-BP-AtU2B’’-NS-Rv	GGGGACCACTTTGTACAAGAAAGCTGGGTCTTTCTTGGCGAAAGAGATGAC
R-BP-AtSmD3-Fw	GGGGACAAGTTTGTACAAAAAAGCAGGCTTCATGAGTCGGAGTTTGGGGATTC
R-BP-AtSmD3-NS-Rv	GGGGACCACTTTGTACAAGAAAGCTGGGTCTCTCCTCACAGGTGGCACAG
R-BP-NbCoilinA-Fw	GGGGACAAGTTTGTACAAAAAAGCAGGCTTCATGGAGGGCGTTAGGCTTCG
R-BP-NbCoilinA-NS-Rv	GGGGACCACTTTGTACAAGAAAGCTGGGTCAATTTTGTTCTGGGATCTTAG
R-BP-NbCoilinB-Fw	GGGGACAAGTTTGTACAAAAAAGCAGGCTTCATGGAGGGCGTTAGGCTTCG
R-BP-NbCoilinB-NS-Rv	GGGGACCACTTTGTACAAGAAAGCTGGGTCAATTTTGTTCTGGGATCTTAG
CD-Esp31-NbSMB-F	AGCGTCTCACACCATGTCGATGTCGAAGAGTTCCAAAAT
CD-Esp31-NbSMB-R	TACGTCTCTCCTTCTGCTGATTAGGTGGTGGAGGCATACCA
CD_Esp31_NbU2A_F	AGCGTCTCACACCATGGTGAGGCTAACGGCGGATTTGA
CD_Esp31_NbU2A_R	TACGTCTCTCCTTCTCCTGCTCCATATCTGTAGGGCCG
CD-Esp31-NbL7AE-F	AGCGTCTCACACCATGGCAACAGAAACTGTGA
CD-Esp31-NbL7AE-NS-F	TACGTCTCTCCTTGATGAGGAGCTTTTCAATGG
CD-Esp31-NbNop10-F	AGCGTCTCACACCATGTATCTCCAGTTTTACATCAATG
CD-Esp31-NbNop10-Stop-R	TACGTCTCTCCTTCTAGTACTTTTGAGGTGGCTTTTGG
CD-Esp31-NbSDN3-F	AGCGTCTCACACCATGGATTTGAAGTTTGCCGCCTC
CD-Esp31-NbSDN3-stop-R	TACGTCTCTCCTTTTACAATCCTTGTTTTCTCACAAGGT
CD-Esp31-NbNTP4-F	AGCGTCTCACACCATGGATGGCCTCGTCGAACTAC
CD-Esp31-NbNTP4-R	TACGTCTCTCCTTATTGTTGTTCTTTCTTGCAAACCAACGTTT
CD-Esp31-NbSART3-F	AGCGTCTCACACCATGGCGGAAATCGTAACCCTAGATT
CD-Esp31-NbSART3-R	TACGTCTCTCCTTGTTATGTCGAGATTTGATGAAAATTTTCCGAA
CD-Esp31-NbWRAP53-F	AGCGTCTCACACCATGGGGGAAGAAGAAGCTTCAGAGCA
CD-Esp31-NbWRAP53-NS-F	ACGTCTCTCCTTAGATTCTTGATGAAGGTCCTGAAGCT
